# Diversification of molecular pattern recognition in bacterial NLR-like proteins

**DOI:** 10.1101/2024.01.31.578182

**Authors:** Nathalie Béchon, Nitzan Tal, Avigail Stokar-Avihail, Sarah Melamed, Gil Amitai, Rotem Sorek

## Abstract

Antiviral STANDs (Avs) are bacterial anti-phage proteins that are evolutionarily related to immune pattern recognition receptors of the NLR family. Following recognition of a conserved phage protein, Avs proteins exhibit cellular toxicity and abort phage propagation by killing the infected cell. Type 2 Avs proteins (Avs2) were suggested to recognize the large terminase subunit of the phage as a signature of phage infection. Here, we show that while Avs2 from *Klebsiella pneumoniae* (KpAvs2) can be activated when heterologously co-expressed with the terminase of phage SECphi18, during infection *in vivo* KpAvs2 recognizes a different phage protein, named KpAvs2-stimulating protein 1 (Ksap1). We show that KpAvs2 directly binds Ksap1 to become activated, and that phages mutated in Ksap1 can escape KpAvs2 defense despite encoding an intact terminase. Our results exemplify the evolutionary diversification of molecular pattern recognition in bacterial Avs2 proteins, and highlight that pattern recognition during infection can differ from results obtained using heterologous co-expression assays.
