## Supplementary Table S1 for "Diversification of molecular pattern recognition in bacterial NLR-like proteins"

### Sheet: Sheet1
IMG gene accession number	IMG genome ID	Genome name	Scaffold ID	Start coord	End coord	Strand	Amino acid sequence length (aa)	Name in this paper
2703248141	2700989563	Klebsiella pneumoniae S_15PV	2701097382	58662	62720	-	1352	KpAvs2
2682751048	2681813068	Achromobacter xylosoxidans 2789STDY5608620	2681850130	83013	87050	-	1345
2662062512	2660238356	Achromobacter xylosoxidans 2789STDY5608624	2660299158	727865	731902	+	1345
2662716068	2660238518	Achromobacter xylosoxidans A10	2660317065	1541	5578	-	1345
2702358459	2700989379	Achromobacter xylosoxidans A11	2701043821	1541	5578	-	1345
2668925934	2667527646	Achromobacter xylosoxidans A12	2667551579	2966	3715	+	250
2662613894	2660238494	Achromobacter xylosoxidans A13	2660313431	1541	5578	-	1345
2668940887	2667527651	Achromobacter xylosoxidans A7	2667552275	1676	5713	+	1345
2695725708	2695420375	Achromobacter xylosoxidans A-8	2695424392	1541	5578	-	1345
2666222534	2663763238	Achromobacter xylosoxidans A9	2663834359	1676	5713	+	1345
2670980429	2667528143	Acinetobacter baumannii ABBL085	2667617295	43900	47892	-	1330
2678424334	2675903560	Actinomadura chibensis NBRC 106107	2675989008	53306	57364	-	1352
2753282122	2751185783	Actinoplanes rectilineatus NRRL B-16090	2751249025	42	3317	-	1091
2691434852	2690315886	Aeromonas hydrophila AL09-79	2690321684	564480	568511	-	1343
2677592291	2675903347	Aeromonas hydrophila AL10-121	2675962664	564566	568597	-	1343
2684710813	2684622523	Aeromonas hydrophila ML09-121	2684624930	564480	568511	-	1343
2725745597	2724679175	Aeromonas hydrophila ML09-122	2724714636	564544	568575	-	1343
2651238212	2648501782	Amycolatopsis sp. MJM2582	2648564873	94790	98779	-	1329
2709650742	2708742763	Chloroflexi bacterium RBG_16_58_14	2708774931	5164	8922	-	1252
2616260918	2615840615	Comamonas thiooxydans DSM 17888	2615922128	13309	17445	+	1378
2722259383	2721755292	Deltaproteobacteria bacterium RBG_13_61_14	2721779169	4077	8327	+	1416
2721568380	2718218462	Enterobacter hormaechei steigerwaltii 34998	2718229278	3487272	3491297	+	1341
2618874341	2617271131	Klebsiella pneumoniae pneumoniae BJ1-GA	2617341496	1469	5527	-	1352
2721700406	2718218497	Klebsiella pneumoniae pneumoniae RJF293	2718229363	4119247	4123305	+	1352
2566126224	2565956544	Methanosarcinales sp. ANME-2a	2565967307	564	4553	-	1329
2517429181	2517287033	Methylobacter luteus IMV-B-3098	2517287761	75345	79472	+	1375
2732308957	2731957587	Microbacterium oleivorans NBRC 103075	2731976038	27218	31051	-	1277
2730401000	2728369438	Nitrospirae bacterium JdFR-85	2728441048	17158	21204	-	1348
2545972551	2545824538	Nocardia sp. BMG51109	2545837088	2559864	2564039	+	1391
2510397433	2510065083	Patulibacter minatonensis KV-614, DSM 18081	2510068005	3922193	3922924	+	243
2630735066	2627854233	Pectobacterium brasiliense YC D21	2627926824	332471	336532	-	1353
2630376460	2627854137	Pectobacterium brasiliense YC D29	2627917800	157746	161807	-	1353
2637915000	2636415763	Pectobacterium brasiliense YC D60	2636466526	417645	421706	-	1353
2629729151	2627853975	Pectobacterium brasiliense YC D62	2627905252	1240411	1244472	-	1353
2635524345	2634166400	Pectobacterium brasiliense YC D64	2634536674	1285632	1289693	-	1353
2649642686	2648501369	Pectobacterium brasiliense YC D65	2648524211	1166	5227	-	1353
2628892988	2627853769	Pectobacterium brasiliense YC T31	2627887759	1235142	1239203	-	1353
2719600080	2718217979	Pectobacterium brasiliensis BC1	2718228328	2847051	2851112	-	1353
2631654824	2630968401	Pectobacterium carotovorum carotovorum YC T39	2630988409	875471	879532	-	1353
2629400963	2627853893	Pseudoalteromonas elyakovii ATCC 700519	2627897447	137137	141243	+	1368
2558477188	2558309045	Pseudomonas corrugata CFBP5454	2558314008	190	4236	-	1348
2645218581	2643221847	Rhodanobacter sp. Soil772	2643248639	997208	1001236	+	1342
2727928610	2724679732	Rhodopirellula lusitana DSM 25457	2724808382	173036	177034	+	1332
2733232087	2731957797	Sorangium cellulosum So0003-19-2	2732003196	16877	20986	-	1369
2671136942	2667528177	Streptomyces avidinii CG 885	2667619822	15912	19916	+	1334
2671274574	2671180027	Streptomyces microflavus CG 893	2671181247	15912	19916	+	1334
2616010384	2615840541	Streptomyces sp. CF386	2615854524	2505	6512	+	1335
2616012413	2615840541	Streptomyces sp. CF386	2615854548	20894	24901	-	1335
2562091022	2561511106	Streptomyces sp. CNS654	2561539083	32638	36588	+	1316
2724209795	2721755846	Streptomyces sp. OK228	2721801784	10274564	10278574	-	1336
2671345137	2671180041	Streptosporangium subroseum CGMCC 4.2132	2671182428	4871	8935	+	1354
2752567805	2751185576	Syntrophobacterales bacterium Delta_02	2751221707	3328	7317	+	1329
2667224665	2663763483	Vibrio harveyi 823TEZ1	2663864505	131369	135442	-	1357
2666026828	2663763193	Vibrio parahaemolyticus 08-0278	2663827452	162513	166595	-	1360
2677238434	2675903251	Vibrio parahaemolyticus S002	2675950093	25454	29536	-	1360
2633556620	2630968865	Xanthomonas citri pv. fuscans NCPPB 1056	2631028777	80855	84889	-	1344
2629693060	2627853966	Xanthomonas citri pv. fuscans NCPPB 1402	2627904176	1811	5146	+	1111
2649253628	2648501274	Xanthomonas phaseoli pv. phaseoli NCPPB 1495	2648516770	72850	76884	+	1344
2633924050	2630968958	Xanthomonas phaseoli pv. phaseoli NCPPB 2064	2631036407	411	4148	-	1245
2642067968	2639763119	Xanthomonas phaseoli pv. phaseoli NCPPB 556	2639843857	411	4148	-	1245
2647982260	2645728023	Xanthomonas phaseoli pv. phaseoli NCPPB 557	2645776376	411	4148	-	1245
2061766007 assembled _HiSeq_18226200	2061766007	Bovine rumen microbial communities fromthe University of Illinois at Urbana-Champaign, USA, that are switchgrass associated - Sample 470 (*)	rumenHiSeq_NODE_2604648_len_59270_cov_2_615741	36250	37020	+	256
2061766007 assembled _HiSeq_18226210	2061766007	Bovine rumen microbial communities fromthe University of Illinois at Urbana-Champaign, USA, that are switchgrass associated - Sample 470 (*)	rumenHiSeq_NODE_2604648_len_59270_cov_2_615741	37134	40235	+	1033
2084038018 assembled TrFG_01829130	2084038018	Ant host-associated microbial communities from Gamboa, Panama - Trachymyrmex fungus garden (*)	TrFG_contig00062	17773	21840	+	1355
3300000119 assembled KGI_S1_ANT01_95mDRAFT_100001862	3300000119	Marine microbial communities from chronically polluted sediments in Antarctica -King George Island site S1 sample ANT 01_9.5m (*)	KGI_S1_ANT01_95mDRAFT_c10000186	1078	5187	-	1370
3300000730 assembled fpDRAFT_100909229	3300000730	Activated sludge microbial communities from San Jose/Santa Clara Water Pollution Control Plant, California, USA (*)	fpDRAFT_1009092	21554	25540	+	1329
3300000869 assembled JGI12420J12819_100034031	3300000869	Cellulose adapted compost microbial communities from Newby Island Compost Facility, Milpitas, CA, USA - Passage2 37A (*)	JGI12420J12819_1000340	26913	28076	+	388
3300001799 assembled JGI24122J20155_100010926	3300001799	Serpentinite rock and fluid subsurface biosphere microbial communities from McLaughlin Reserve, California, USA - CR12Aug_1A (*)	JGI24122J20155_1000109	17731	21765	+	1345
3300002498 assembled TOLCLC_10000119251	3300002498	Hydrocarbon resource environments microbial communities from Canada and USA - Toluene degrading community from Alberta, Canada (*)	TOLCLC_10000119	282722	286825	+	1368
3300002532 assembled JGI24019J35510_100008719	3300002532	Deep oceanic, basalt-hosted subsurface ecosystem from Juan de Fuca Ridge flank, Pacific Ocean, CORK Borehole 1362B_J2.571 (*)	JGI24019J35510_1000087	17158	21204	-	1349
3300003215 assembled JGI25153J46596_1000049113	3300003215	Arabidopsis root microbial communities from the University of North Carolina, USA - plate scrape MF_Col_mMF (*)	JGI25153J46596_10000491	15686	19780	+	1365
3300004005 assembled Ga0055448_1000014711	3300004005	Wetland microbial communities from San Francisco Bay, California, USA, that impact long-term carbon sequestration - China_Galinas_PWA_D2 (*)	Ga0055448_10000147	7924	11937	-	1338
3300005058 assembled Ga0071082_10271114	3300005058	Co-DHS sludge microbial communities from Urbana, Illinois, USA (*)	Ga0071082_102711	9611	13726	+	1372
3300005259 assembled Ga0071344_100976711	3300005259	Freshwater pond sediment microbial communities from Middleton WI, enriched with Humic Acid and Glucose under anaerobic conditions - HA Sample 1 (*)	Ga0071344_1009767	7904	11734	-	1277
3300005286 assembled Ga0065721_1005007417	3300005286	Mesophilic microbial community from rice straw/compost enrichment Sample: eDNA_1 v2 (*)	Ga0065721_10050074	17363	21607	+	1415
3300005289 assembled Ga0065704_1000022148	3300005289	Switchgrass rhizosphere bacterial communities from Rose Lake, Michigan, USA - RL2 v2 (*)	Ga0065704_10000221	41245	45507	+	1421
3300005399 assembled Ga0066860_1000002671	3300005399	Marine microbial and viral communities from oxygen minimum zone, Eastern Pacific Ocean - ETNP2014F14-07SV275 (*)	Ga0066860_10000026	70440	74471	-	1344
3300005511 assembled Ga0077121_1000146518	3300005511	Combined assembly of arab plate scrape MF_Col (Combined Assembly) (*)	Ga0077121_10001465	20926	25020	+	1365
3300005548 assembled Ga0070665_100000005301	3300005548	Switchgrass rhizosphere microbial communities from Kellogg Biological Station, Michigan, USA - KBS S1-3 metaG (*)	Ga0070665_100000005	324060	328337	-	1426
3300005607 assembled Ga0070740_10000366103	3300005607	Surface soil microbial communities from Centralia Pennsylvania, which are recovering from an underground coalmine fire - Coalmine Soil_Cen15_06102014_R2 (*)	Ga0070740_10000366	98923	102933	+	1337
3300005973 assembled Ga0081526_1001559	3300005973	Hypersaline microbial mat communities from Hot Lake, Washington, USA - Section #2 (SPADES assembly) (*)	Ga0081526_100155	5193	9452	-	1420
3300005986 assembled Ga0075152_1000044913	3300005986	Wastewater effluent complex algal communities from Wisconsin, to seasonally profile nutrient transformation and Carbon sequestration - JI 6/11/14 C2 DNA (*)	Ga0075152_10000449	10850	14872	+	1341
3300006056 assembled Ga0075163_1000369419	3300006056	Wastewater effluent complex algal communities from Wisconsin, to seasonally profile nutrient transformation and Carbon sequestration - JI 10/23/14 1A DNA (*)	Ga0075163_10003694	16216	17994	-	593
3300006056 assembled Ga0075163_1000369420	3300006056	Wastewater effluent complex algal communities from Wisconsin, to seasonally profile nutrient transformation and Carbon sequestration - JI 10/23/14 1A DNA (*)	Ga0075163_10003694	17979	20237	-	753
3300006806 assembled Ga0079220_1000000618	3300006806	Agricultural soil microbial communities from Georgia to study Nitrogen management - GA AS100 (*)	Ga0079220_10000006	18081	22202	-	1374
3300007062 assembled Ga0102017_10033418	3300007062	Human stool microbial communities from NIH, USA - visit 2, subject 159591683 (*)	Ga0102017_100334	14648	18913	+	1422
3300007352 assembled Ga0104756_100289413	3300007352	Deep subsurface aquifer microbial community from Lead, South Dakota (DUSEL-D aquifer) (*)	Ga0104756_1002894	7319	11590	+	1424
3300009868 assembled Ga0130016_1000059836	3300009868	Activated sludge microbial diversity in wastewater treatment plant from Tai Wan - Bali plant Bali plant (*)	Ga0130016_10000598	29084	33367	+	1428
3300010346 assembled Ga0116239_100052193	3300010346	AD_USMOca (*)	Ga0116239_10005219	2702	6967	-	1422
3300010347 assembled Ga0116238_1000362327	3300010347	AD_JPHGca (*)	Ga0116238_10003623	20857	24891	+	1345
3300010375 assembled Ga0105239_100011334	3300010375	Corn rhizosphere microbial communities from Kellogg Biological Station, Michigan, USA - KBS C4-4 metaG (*)	Ga0105239_10001133	1392	5426	-	1345
3300011881 assembled Ga0122069_10006267	3300011881	Urban prokaryotic and eukaryotic communities from the subway in New York, USA: city subway wood -P00190 (*)	Ga0122069_100062	67829	71830	-	1334
3300012631 assembled Ga0121610_100018105	3300012631	Urban prokaryotic and eukaryotic communities from the subway in New York, USA: city subway metal/plastic -P01002 (*)	Ga0121610_100018	110360	114436	+	1359
3300012942 assembled Ga0164242_1000041916	3300012942	Miracle-Growth compost microbial communities from Emeryville, California, USA - Original compost - Miracle growth compost (MG) (*)	Ga0164242_10000419	18945	22964	-	1340
3300012960 assembled Ga0164301_1000001033	3300012960	Unamended control soil microbial communities from upstate New York, USA - Whitman soil sample_231_MG (*)	Ga0164301_10000010	28511	32533	-	1341
3300014091 assembled Ga0121524_10012415	3300014091	Urban prokaryotic and eukaryotic communities from the subway in New York, USA: city subway metal/plastic -P00598 (*)	Ga0121524_100124	8852	12928	-	1359
3300014501 assembled Ga0182024_1000689718	3300014501	Permafrost microbial communities from Stordalen Mire, Sweden - P3-2 metaG (Illumina Assembly) (*)	Ga0182024_10006897	18280	22320	+	1347
3300017816 assembled Ga0182793_10004055	3300017816	Cellulose adapted compost microbial communities from Newby Island Compost Facility, Milpitas, CA, USA - Passage2 37A (version 2) (*)	Ga0182793_1000405	3799	8043	-	1414
3300018915 assembled Ga0193591_100002121	3300018915	Soil crust microbial communities from Colorado Plateau, Utah, USA - late stage, 0 min after wetting v1 (*)	Ga0193591_1000021	27823	32085	+	1420
3300018939 assembled Ga0193593_100003131	3300018939	Soil crust microbial communities from Colorado Plateau, Utah, USA - midlate stage, 9 hrs after wetting v1 (*)	Ga0193593_1000031	36340	41100	-	1586
3300018939 assembled Ga0193593_100007321	3300018939	Soil crust microbial communities from Colorado Plateau, Utah, USA - midlate stage, 9 hrs after wetting v1 (*)	Ga0193593_1000073	21115	25269	+	1384
3300020012 assembled Ga0193732_1000008184	3300020012	Soil microbial communities from a riparian zone of the East river system, Colorado, United States - U1s1 (*)	Ga0193732_1000008	183820	188055	-	1411
3300020962 assembled Ga0206810_101225	3300020962	Enriched cells from forest soil in Barre Woods Harvard Forest LTER site, Petersham, Massachusetts, United States - Alteio_BWOrgControl_Nextera18 (*)	Ga0206810_1012	24928	28935	-	1335
3300021067 assembled Ga0196978_100004034	3300021067	Soil microbial communities from Anza Borrego desert, Southern California, United States - S3+v_20-13C (*)	Ga0196978_1000040	53521	57651	-	1376
3300022908 assembled Ga0247779_100024636	3300022908	Plant litter microbial communities from Arlington Agricultural Research Station in Wisconsin, United States - UWRJ-L221-509R-5 (*)	Ga0247779_1000246	30880	34917	-	1345
3300023488 assembled Ga0257039_1014065	3300023488	Human gut microbial communities from healthy child feces in Northridge, California, USA - CDI_18B (*)	Ga0257039_10140	68294	72559	-	1421
3300024054 assembled Ga0233425_100040056	3300024054	Freshwater microbial communities from Lake Towuti, South Sulawesi, Indonesia - Watercolumn_Towuti2014_140_MG (*)	Ga0233425_10004005	3216	7496	+	1426
3300024430 assembled Ga0196962_1000008411	3300024430	Soil microbial communities from Anza Borrego desert, Southern California, United States - S3+v_20 (*)	Ga0196962_10000084	7009	11139	+	1376
3300025225 assembled Ga0209566_1002015	3300025225	Arabidopsis root microbial communities from North Carolina, USA - plate scrape CL_Cvi_mTSA_r2 (SPAdes) (*)	Ga0209566_100201	5401	9435	+	1344
3300025297 assembled Ga0209758_1000045193	3300025297	Arabidopsis root microbial communities from the University of North Carolina, USA - plate scrape MF_Col_mMF (SPAdes) (*)	Ga0209758_1000045	196553	200647	+	1364
3300025522 assembled Ga0208371_100003142	3300025522	Serpentinite rock and fluid subsurface biosphere microbial communities from McLaughlin Reserve, California, USA - CR12Aug_1A (SPAdes) (*)	Ga0208371_1000031	34920	38954	+	1344
3300025642 assembled Ga0208648_10007927	3300025642	Saline lake microbial communities from Ace Lake, Antarctica - Antarctic Ace Lake Metagenome 02UKL (SPAdes) (*)	Ga0208648_1000792	6825	11147	+	1440
3300026264 assembled Ga0207991_100003171	3300026264	Marine microbial and viral communities from oxygen minimum zone, Eastern Pacific Ocean - ETNP2014F14-07SV275 (SPAdes) (*)	Ga0207991_1000031	70435	74466	-	1343
3300027268 assembled Ga0207415_10004271	3300027268	Cellulose adapted compost microbial communities from Newby Island Compost Facility, Milpitas, CA, USA - Passage2 37A (SPAdes) (*)	Ga0207415_1000427	1	4068	-	1356
3300027323 assembled Ga0209426_100010618	3300027323	Deep oceanic, basalt-hosted subsurface ecosystem from Juan de Fuca Ridge flank, Pacific Ocean, CORK Borehole 1362B_J2.571 (SPAdes) (*)	Ga0209426_1000106	17186	21232	-	1348
3300027706 assembled Ga0209581_1000030409	3300027706	Surface soil microbial communities from Centralia Pennsylvania, which are recovering from an underground coalmine fire - Coalmine Soil_Cen15_06102014_R2 (SPAdes) (*)	Ga0209581_1000030	430575	434585	-	1336
3300027742 assembled Ga0209121_1000014029	3300027742	Oil polluted marine microbial communities from Coal Oil Point, Santa Barbara, California, USA - Sample 3 (SPAdes) (*)	Ga0209121_10000140	20962	25059	+	1365
3300027834 assembled Ga0209344_10000131109	3300027834	Oil polluted marine microbial communities from Coal Oil Point, Santa Barbara, California, USA - Santa Barbara Oil Seep Sample 6 (SPAdes) (*)	Ga0209344_10000131	118417	122517	+	1366
3300027835 assembled Ga0209515_1000084233	3300027835	Subsurface groundwater microbial communities from S. Glens Falls, New York, USA - GMW60B uncontaminated upgradient, 5.4 m (SPAdes) (*)	Ga0209515_10000842	33340	37377	-	1345
3300027854 assembled Ga0209517_1000309321	3300027854	Peat soil microbial communities from Weissenstadt, Germany - SII-2010 (SPAdes) (*)	Ga0209517_10003093	18284	22414	-	1376
3300027908 assembled Ga0209006_10000026148	3300027908	Forest soil microbial communities from Algoma, Ontario, Canada - Jack Pine, Ontario site 1_JW_Ref_O2 (SPAdes) (*)	Ga0209006_10000026	139000	143040	+	1346
3300028379 assembled Ga0268266_10000012350	3300028379	Switchgrass rhizosphere microbial communities from Kellogg Biological Station, Michigan, USA - KBS S1-3 metaG (SPAdes) (*)	Ga0268266_10000012	406569	410846	+	1425
3300029288 assembled Ga0265297_1000015182	3300029288	Leachate microbial communities from a municipal landfill in Southern Ontario, Canada - Leachate well 137-91 (*)	Ga0265297_10000151	76282	80532	+	1416
3300029434 assembled Ga0243855_100018861	3300029434	Human feces microbial communities from a cholera patient in hospital, Baltimore, Maryland, USA - 053_3_8_stool_1 (*)	Ga0243855_1000188	61845	66110	-	1421
3300029704 assembled Ga0245212_10008287	3300029704	Human fecal microbial communities from twins in the TwinsUK registry in London, United Kingdom - YSZC12003_37461 (*)	Ga0245212_100082	72570	76835	+	1421
3300029794 assembled Ga0243854_100031526	3300029794	Human feces microbial communities from a cholera patient in hospital, Baltimore, Maryland, USA - 053_3_14_stool_2 (*)	Ga0243854_1000315	26058	30323	+	1421
3300029908 assembled Ga0311341_1000038038	3300029908	II_Bog_E1 coassembly (*)	Ga0311341_10000380	31670	36016	+	1448
3300029911 assembled Ga0311361_1000101923	3300029911	III_Bog_N2 coassembly (*)	Ga0311361_10001019	22442	26788	-	1448
3300029913 assembled Ga0311362_1000095824	3300029913	III_Bog_N3 coassembly (*)	Ga0311362_10000958	22350	26696	-	1448
3300029915 assembled Ga0311358_1000070923	3300029915	III_Bog_E1 coassembly (*)	Ga0311358_10000709	22303	26649	-	1448
3300029922 assembled Ga0311363_1000124019	3300029922	III_Fen_E1 coassembly (*)	Ga0311363_10001240	17645	21991	-	1448
3300029943 assembled Ga0311340_100016585	3300029943	I_Palsa_N3 coassembly (*)	Ga0311340_10001658	3603	7613	+	1336
3300029952 assembled Ga0311346_1000102119	3300029952	II_Bog_N3 coassembly (*)	Ga0311346_10001021	17645	21991	-	1448
3300029953 assembled Ga0311343_1000081719	3300029953	II_Bog_E3 coassembly (*)	Ga0311343_10000817	17645	21991	-	1448
3300029955 assembled Ga0311342_1000057225	3300029955	II_Bog_E2 coassembly (*)	Ga0311342_10000572	22563	26909	-	1448
3300029982 assembled Ga0302277_100016318	3300029982	Peat permafrost microbial communities from Stordalen Mire near Abisko, Sweden - III_Bog_N3_1 (*)	Ga0302277_1000163	15139	19485	-	1448
3300029985 assembled Ga0302280_100015839	3300029985	Peat permafrost microbial communities from Stordalen Mire near Abisko, Sweden - III_Fen_E1_1 (*)	Ga0302280_1000158	32069	36415	+	1448
3300030007 assembled Ga0311338_100015496	3300030007	I_Palsa_E1 coassembly (*)	Ga0311338_10001549	3235	7245	+	1336
3300030041 assembled Ga0302274_100008037	3300030041	Peat permafrost microbial communities from Stordalen Mire near Abisko, Sweden - III_Bog_N2_1 (*)	Ga0302274_10000803	4360	8706	+	1448
3300030044 assembled Ga0302281_1000013919	3300030044	Peat permafrost microbial communities from Stordalen Mire near Abisko, Sweden - III_Fen_E1_2 (*)	Ga0302281_10000139	17645	21991	-	1448
3300030688 assembled Ga0311345_1000054625	3300030688	II_Bog_N2 coassembly (*)	Ga0311345_10000546	22507	26853	-	1448
3300031184 assembled Ga0307499_100000353	3300031184	Soil microbial communities from Populus trichocarpa stands in riparian zone in the Pacific Northwest, United States - 13_S (*)	Ga0307499_10000035	418	4428	-	1336
3300031236 assembled Ga0302324_1000042125	3300031236	Peat permafrost microbial communities from Stordalen Mire near Abisko, Sweden - Palsa_T0_1 (*)	Ga0302324_100004212	3231	7241	+	1336
3300031261 assembled Ga0302140_100018761	3300031261	Peat permafrost microbial communities from Stordalen Mire near Abisko, Sweden - I_Bog_E1_1 (*)	Ga0302140_10001876	2	1471	-	490
3300031524 assembled Ga0302320_1000161240	3300031524	Peat permafrost microbial communities from Stordalen Mire near Abisko, Sweden - Bog_T0_3 (*)	Ga0302320_10001612	32098	36444	+	1448
3300031788 assembled Ga0302319_1000113423	3300031788	Peat permafrost microbial communities from Stordalen Mire near Abisko, Sweden - Bog_T0_2 (*)	Ga0302319_10001134	22395	26741	-	1448
3300031834 assembled Ga0315290_1000000741	3300031834	Sediment microbial communities from Yellowstone Lake, YNP, Wyoming, USA - YL17G12_0 (*)	Ga0315290_10000007	35199	39233	-	1344
3300032144 assembled Ga0315910_100001171	3300032144	Garden soil microbial communities collected in Santa Monica, California, United States - Edamame soil (*)	Ga0315910_10000117	1	453	-	151
3300032157 assembled Ga0315912_1000036132	3300032157	Garden soil microbial communities collected in Santa Monica, California, United States - V. faba soil (*)	Ga0315912_10000361	37582	41619	+	1345
3300032257 assembled Ga0316205_100014173	3300032257	Microbial mat bacterial communities from mineral coupon in-situ incubated in ocean water Damariscotta River, Maine, United States - 3-month pyrite (*)	Ga0316205_10001417	1512	5618	+	1368
3300032373 assembled Ga0316204_10000080355	3300032373	Microbial mat bacterial communities from mineral coupon in-situ incubated in ocean water Damariscotta River, Maine, United States - 6-month pyrrhotite 2 (*)	Ga0316204_10000080	406070	410089	-	1339
3300032892 assembled Ga0335081_100052516	3300032892	Soil microbial communities from Loxahatchee National Wildlife Refuge, Florida, United States - Lox_Sample_3.5 (*)	Ga0335081_10005251	4432	5919	-	495
3300032893 assembled Ga0335069_1000039219	3300032893	Soil microbial communities from Loxahatchee National Wildlife Refuge, Florida, United States - Lox_Sample_1.1 (*)	Ga0335069_10000392	26575	30888	-	1437
3300033180 assembled Ga0307510_1000023315	3300033180	Populus trichocarpa ectomycorrhiza microbial communities from riparian zone in the Pacific Northwest, United States - 12_EM (*)	Ga0307510_10000233	10230	14264	+	1344
3300033977 assembled Ga0314861_0000251_26207_30337	3300033977	Tropical peat soil microbial communities from peatlands in Loreto, Peru - SJ75 (*)	Ga0314861_0000251	26207	30337	+	1376
3300034682 assembled Ga0310128_000301_69346_73389	3300034682	Fracking water microbial communities from deep shales in Oklahoma, United States - MC-4-A (*)	Ga0310128_000301	69346	73389	-	1347
3300035678 assembled Ga0372948_0000092_37553_41578	3300035678	Forest soil microbial communities from Eldorado National Forest, California, USA - SNFC_MG_KNG_4.1 (*)	Ga0372948_0000092	37553	41578	-	1341
3300035698 assembled Ga0374944_229292_846_5117	3300035698	Combined Assembly of Antarctic Ace Lake (124 datasets) (*)	Ga0374944_229292	846	5117	-	1423
3300036820 assembled Ga0376690_0001993_14255_18286	3300036820	Soil fungal communities from native Pine forests in California, United States - CAS_8 (*)	Ga0376690_0001993	14255	18286	+	1343
3300036835 assembled Ga0376027_0001900_4563_7949	3300036835	Soil microbial communities from Everglades Agricultural Area, Florida, United States - EAA2017_July_plot1_rep3 (*)	Ga0376027_0001900	4563	7949	+	1128
3300036935 assembled Ga0392312_0000197_4951_8967	3300036935	Salt marsh sediment microbial communities from Sand Creek Marshes, Rowley, MA, United States - 8SP15 (*)	Ga0392312_0000197	4951	8967	+	1338
3300037054 assembled Ga0395744_000618_7776_11804	3300037054	Peatland microbial communities from Stordalen Mire, Sweden - 713 CPN2-1-X1 (*)	Ga0395744_000618	7776	11804	+	1342
3300037155 assembled Ga0395911_001714_3977_8293	3300037155	Peatland microbial communities from Stordalen Mire, Sweden - 714 P1 40-44 (*)	Ga0395911_001714	3977	8293	-	1438
3300037170 assembled Ga0395638_002414_560_3622	3300037170	Peatland microbial communities from Stordalen Mire, Sweden - 716 S1 20-24 (*)	Ga0395638_002414	560	3622	-	1020
3300037225 assembled Ga0395714_001310_3_1616	3300037225	Peatland microbial communities from Stordalen Mire, Sweden - 712 E-3-X (*)	Ga0395714_001310	3	1616	-	538
3300037228 assembled Ga0395730_0001743_8090_12274	3300037228	Peatland microbial communities from Stordalen Mire, Sweden - 713 CPON1-1-S (*)	Ga0395730_0001743	8090	12274	-	1394
3300037258 assembled Ga0376646_0000524_108874_113187	3300037258	Soil fungal communities from native Pine forests in California, United States - CAS_10 (*)	Ga0376646_0000524	108874	113187	-	1437
