## Supplementary Table S3 for "Diversification of molecular pattern recognition in bacterial NLR-like proteins"

### Sheet: Sheet1
SECphi18 escaper phages isolated
Identifier	Name	Source	Mutation compared to ancestral SECphi18 sequence
1369	L47R	This study	at 33,363, A→C, substitution in ksap1: L47R (CTT→CGT) at 33,594, A→C, silent mutation in ksap1 upstream gene encoding a phage‑associated DNA N‑6‑adenine methyltransferase: P125P (CCT→CCG)
1370	T50P	This study	at 33,355, T→G, substitution in ksap1: T50P (ACC→CCC) at 3,041, G→A, intergenic (+225/‑180)
1371	Δ1	This study	at 33417-33557, Δ141 bp, deletion of the N-terminal half of Ksap1 and 25 amino acids at the C-terminal end of the upstream phage‑associated DNA N‑6‑adenine methyltransferase
1372		This study	at 33,386-33,402, duplication of "CAGGATATATTCAGGCC" causing a frameshift in ksap1 at 9,032, A→G, substitution in the terminase large subunit encoding gene: E203G (GAG→GGG)
1373	Δ2	This study	at 33318-33742, Δ425 bp, deletion of most of Ksap1 and half of the upstream- deleting most of SECphi18_45 and half of the upstream phage‑associated DNA N‑6‑adenine methyltransferase
1374	Δ2	This study	at 33318-33742, Δ425 bp, deletion of most of Ksap1 and half of the upstream- deleting most of SECphi18_45 and half of the upstream phage‑associated DNA N‑6‑adenine methyltransferase; phage 1373 was used as the representative of this mutation
