## Supplementary Table S4 for "Diversification of molecular pattern recognition in bacterial NLR-like proteins"

### Sheet: Sheet1
KpAvs2 residue (position)	KpAvs2 residue (type)	Interaction	Ksap1 residue (position)	Ksap1 residue (type)	Distance	Energy	Atom1	Atom2
1221	GLU	VDW	9	ASP	2.835	6	CD	C
1223	TYR	VDW	9	ASP	2.09	6	CZ	CG		VDW: van der Waals
1223	TYR	VDW	9	ASP	3.415	6	CD1	CB		HBOND: hydrogen bond
1169	TYR	VDW	10	PRO	2.465	6	CD1	CG		IONIC: ionic bond
1169	TYR	VDW	10	PRO	3.867	6	CD2	CB		PIPISTACK: π-π stack
1221	GLU	VDW	10	PRO	1.605	6	CD	CD		PICATION: π-cation
1221	GLU	HBOND	11	ALA	2.965	17	OE1	N
1048	ASP	VDW	14	TYR	3.669	6	CG	CZ		Blue: residues that are different between Ksap1 and Ksap1SECphi6
1049	ARG	VDW	14	TYR	2.919	6	CZ	CE1		Bold: residues mutated in Figure 4
1049	ARG	VDW	18	ARG	3.499	6	CZ	CZ
1203	ARG	VDW	28	HIS	1.905	6	CZ	CE1
1203	ARG	VDW	28	HIS	3.295	6	CD	CD2
1204	TRP	PIPISTACK	28	HIS	5.744	9.4	-12.826,45.214,14.786	-12.356,39.497,14.492
1204	TRP	VDW	28	HIS	3.279	6	CZ2	CB
1164	ASP	IONIC	30	LYS	2.276	20	-15.715,32.314,16.543	NZ
1164	ASP	VDW	30	LYS	3.175	6	CG	CE
1169	TYR	VDW	33	SER	3.897	6	CE1	CB
1232	GLY	VDW	34	ARG	1.841	6	C	CZ
1133	PHE	VDW	36	GLU	3.423	6	CE1	CB
1133	PHE	VDW	36	GLU	3.762	6	CZ	C
1217	ASP	VDW	37	TYR	3.335	6	CG	CZ
1118	PHE	VDW	39	LEU	2.734	6	CE2	CD1
1131	PHE	VDW	39	LEU	2.858	6	CE1	CD2
1131	PHE	VDW	39	LEU	3.476	6	CD2	CD1
1133	PHE	VDW	39	LEU	2.822	6	CZ	CB
1158	GLY	VDW	40	GLY	3.387	6	C	C
1159	ASN	HBOND	40	GLY	1.603	40	N	O
1159	ASN	VDW	41	LEU	2.04	6	OD1	C
1156	TYR	VDW	42	ASP	3.316	6	CE1	CB
1159	ASN	HBOND	42	ASP	1.498	115	OD1	N
1159	ASN	HBOND	42	ASP	2.532	17	ND2	N
1159	ASN	VDW	42	ASP	1.822	6	ND2	CB
1159	ASN	VDW	42	ASP	2.606	6	OD1	C
1319	HIS	PIPISTACK	60	PHE	3.716	9.4	-31.238,37.181,0.081	-28.871,38.111,-2.628
1319	HIS	VDW	60	PHE	2.997	6	CD2	CZ
1319	HIS	VDW	60	PHE	3.165	6	CE1	CE2
1322	TYR	VDW	63	ARG	3.118	6	CB	CZ
1327	HIS	VDW	63	ARG	3.266	6	CE1	CZ
1305	GLU	IONIC	66	ARG	3.265	20	-27.248,30.853,10.097	CZ
1305	GLU	VDW	66	ARG	3.668	6	CD	CZ
1310	TYR	VDW	71	GLU	2.565	6	CE2	CD
1120	GLU	IONIC	74	LYS	3.217	20	-25.001,20.202,9.117	NZ
1271	TYR	VDW	74	LYS	2.786	6	CZ	CB
1271	TYR	VDW	74	LYS	2.894	6	CE2	CD
