## Supplementary Table S5 for "Diversification of molecular pattern recognition in bacterial NLR-like proteins"

### Sheet: Sheet1
KpAvs2 residue (position)	KpAvs2 residue (type)	Interaction	Ksap1SECphi6 residue (position)	Ksap1SECphi6 residue (type)	Distance	Energy	Atom1	Atom2
1221	GLU	VDW	9	ASP	3.381	6	CD	CG
1169	TYR	VDW	10	PRO	2.232	6	CD1	CG			VDW: van der Waals
1048	ASP	VDW	18	LYS	3.868	6	CB	CE			HBOND: hydrogen bond
1204	TRP	VDW	27	ASN	2.711	6	CZ2	C			IONIC: ionic bond
1203	ARG	VDW	28	HIS	2.383	6	CD	CD2			PIPISTACK: π-π stack
1203	ARG	VDW	28	HIS	3.802	6	CB	CE1			PICATION: π-cation
1204	TRP	PIPISTACK	28	HIS	5.157	9.4	-13.202,-47.720,-16.668	-14.723,-43.287,-14.517
1204	TRP	VDW	28	HIS	2.686	6	CZ2	CB			Blue: residues that are different between Ksap1 and Ksap1SECphi6
1203	ARG	VDW	30	VAL	3.881	6	CZ	CG2
1169	TYR	VDW	33	SER	2.818	6	CZ	CB
1164	ASP	VDW	37	ARG	3.515	6	CB	CD
1165	ALA	VDW	37	ARG	3.386	6	C	CZ
1167	GLY	HBOND	37	ARG	2.586	17	N	NH2
1118	PHE	VDW	39	MET	2.942	6	CE2	SD
1118	PHE	VDW	39	MET	3.159	6	CD2	CE
1133	PHE	VDW	39	MET	2.014	6	CZ	SD
1156	TYR	VDW	40	GLY	3.643	6	CE1	C
1158	GLY	VDW	40	GLY	2.725	6	C	C
1159	ASN	HBOND	40	GLY	1.428	115	N	O
1156	TYR	VDW	41	LEU	3.608	6	CE1	C
1159	ASN	VDW	41	LEU	1.809	6	OD1	C
1159	ASN	VDW	41	LEU	3.061	6	C	CD2
1156	TYR	VDW	42	ASP	3.35	6	CE1	CB
1159	ASN	HBOND	42	ASP	1.618	40	OD1	N
1159	ASN	HBOND	42	ASP	2.038	40	ND2	N
1159	ASN	VDW	42	ASP	2.14	6	ND2	CB
1159	ASN	VDW	42	ASP	2.874	6	OD1	C
1319	HIS	VDW	60	VAL	3.51	6	CD2	CG1
1322	TYR	VDW	63	ARG	3.213	6	CD1	CZ
1327	HIS	VDW	63	ARG	2.589	6	CE1	CZ
1156	TYR	VDW	66	ARG	3.844	6	CZ	CZ
1305	GLU	IONIC	66	ARG	3.655	20	-26.231,-34.135,-5.873	CZ
1310	TYR	VDW	71	GLU	3.559	6	CZ	CD
