## Supplementary Table S6 for "Diversification of molecular pattern recognition in bacterial NLR-like proteins"

### Sheet: Sheet1
Organism name	Protein description	Genome accession	Strand	Start coord	End coord	Protein accession	DNA sequence	Protein sequence	Identified via blastP	Identified via tblastN	Dhillonvirus	Comments
Acinetobacter phage NJ01	hypothetical protein [Acinetobacter phage NJ01]	OQ221563.1	+	24868	25092	WCD57015.1	ATGAATATCTTAATCGTTGACCGCGACCACGCGGTCGTAGACCAAATGCAAAAAGACTATAACATCGATCCACGCCGCGATCGTGTGCGTCGCGTGTCACGGCCCGAACACCTACTAGGCATGGACCTTACCGGGTGGCTTGTCATTACCCGACGTTGTCATTTCGTGTGCAACTCCTACACCGCGCGGAGCGCCCGAGACACCCTTATTGAGGCATTGAAATGA	MNILIVDRDHAVVDQMQKDYNIDPRRDRVRRVSRPEHLLGMDLTGWLVITRRCHFVCNSYTARSARDTLIEALK	yes	yes	yes
Bacteriophage sp. isolate ctZFg14	TPA: hypothetical protein [Bacteriophage sp.]	BK018213.1	-	28906	28682	manually annotated	TCATTCCAATTCCTCAATCAAATTCTCCCGAGCAGTACGGGCTGTGTAATAGCTGCACACGAAATGACAGCGGGCAGTCATTACAAGCCACCCGGCAAGGTCAAGGCCCATGAGGTGTTCGGGACGAGACGCGCGCACCACATGATCGCGTCGCGGGTCAATGTCGTAGTCGTTTTGCATTCTGTCTACGACGCGCATACTGCGATCAACGATTAAGATATTCAC	MNILIVDRSMRVVDRMQNDYDIDPRRDHVVRASRPEHLMGLDLAGWLVMTARCHFVCSYYTARTARENLIEELE	yes	yes	unknown	extended sequence from DAG52120.1 protein entry
Caudoviricetes sp.	TPA: Caudoviricetes sp. isolate cteBy3	BK029297.1	+	936	1160	manually annotated	TTGAATATCTTAATCGTTGACCGCGACCCCGCGGTCGTAGACCAAATGCAAAGAGACTACCGTATTGACCCGCGACGCAATCGGGTAGTGCGCGCGTCTCGCCCCGAATACATCCTGGGCCTTGACCTCACCGGTTGGCTTGTCATGACTCAGCGTTGCCATTTCGTGTGCAACTCCTTTACTGCGCGAAGCGCCCGTTACACCCTTATTGAGAGTTTAAAATGA	MNILIVDRDPAVVDQMQRDYRIDPRRNRVVRASRPEYILGLDLTGWLVMTQRCHFVCNSFTARSARYTLIESLK	yes	yes	unknown, Caudoviricetes	extended sequence from DAV90101.1 protein entry
Caudoviricetes sp.	TPA: Caudoviricetes sp. isolate ctBrK1	BK018967.1	+	1188	1412	DAH32458.1	ATGAATATCTTAGTCGTTGACCGCAGTATGCGCGTCGTGGACGAAATTGTTAAACGCTACCAAATTAACCCGAGGGAGAACAAAGTGCGGCGGGTCAGTCGCCCGGAGCAATTGCTCGGCATGGACCTTACCGGCTGGCTTGTAATGACCGCCCGTTGTCATCTTGTGTGTGACGCTTTTTCTGCCCGTGTTGTTCGTATGAATCTGATCGAGGAGTTGAAATGA	MNILVVDRSMRVVDEIVKRYQINPRENKVRRVSRPEQLLGMDLTGWLVMTARCHLVCDAFSARVVRMNLIEELK	yes	yes	unknown, Caudoviricetes
Caudoviricetes sp.	TPA: Caudoviricetes sp. isolate cthV21	BK029909.1	-	20654	20430	manually annotated	TCATTTCAATTCCTCAATCAAATTTGCACGAACAGTACGGGCGGAAAACGTGTCACACACAAGATGACAGCGGGCAGTCATTACAAGCCAGCCAGTAAGGTCCATGCCCAGGATGTGTTCAGGCCGTGACACGCGACGCACTTTGTTCTCCCTCGGGTTGATTTGGTAGCGTTTAACAATTTCGTCCACGACGCGCATACTGCGATCAACGATTAAGATATTCAC	MNILIVDRSMRVVDEIVKRYQINPRENKVRRVSRPEHILGMDLTGWLVMTARCHLVCDTFSARTVRANLIEELK	yes	yes	unknown, Caudoviricetes	extended sequence from DAW21269.1 protein entry
Escherichia coli	hypothetical protein [Escherichia coli]	AARUTE010000036.1	-	34161	33937	EEY4030962.1	TCATTTTAAGCTCTCAATAAGGGTCTGTCGGGCGCTTCGCGCAGTAACGGAGTTGCATACGAAATGGCAACGCTGAGTCATGACAAGCCAACCGGTGAGGTCAAGGCCCATGATGCGTCCTGGACAAGACGCGCGCACCACATGATTGCGCCGCGGGTCAATGCCGTAGTCTTTTTGCATTTGGTTTACGACCGCCGGGTCGCGGTCAACGATTAAGATATTCAC	MNILIVDRDPAVVNQMQKDYGIDPRRNHVVRASCPGRIMGLDLTGWLVMTQRCHFVCNSVTARSARQTLIESLK	yes	no	unknown, within a prophage
Escherichia phage B2	hypothetical protein P9615_gp10 [Escherichia phage B2]	NC_073069.1	+	6486	6710	YP_010741373.1	TTGAATATCTTAATCGTTGACCGCGACCCCGCGGTCGTAGACCAAATGCAAAGAGACTACTGTATTGATCCGCGACGCAATCGGGTAGTGCGCGCGTCTCGCCCCGAATACATCCTGGGCCTTGACCTCACCGGTTGGCTTGTCATGACTCAGCGTTGCCATTTCGTGTGCAACTCCTTTACTGCGCGAAGCGCCCGTTACACCCTTATTGAGAGTTTAAAATGA	MNILIVDRDPAVVDQMQRDYCIDPRRNRVVRASRPEYILGLDLTGWLVMTQRCHFVCNSFTARSARYTLIESLK	yes	yes	yes
Escherichia phage BF9	hypothetical protein P9630_gp53 [Escherichia phage BF9]	NC_073083.1	+	42696	42920	YP_010742232.1	ATGAATATCTTAATCGTTGACCGCGACCCCGAGGTCGTATACCGGATTCAAAAAGACTACGGCATCGACCAGCGCCGCGATCGTGTGAAGCGCGTGTCACGTCCCGAACATATCCAGGGCCTGGATCTTACCGGCTGGCTTGTCATGACACAGCGATGCCATTTCGTATGCAACTCCATTACCGCGCGCAGCGCCCGATACACCCTTATTGAGAGCTTAAAATGA	MNILIVDRDPEVVYRIQKDYGIDQRRDRVKRVSRPEHIQGLDLTGWLVMTQRCHFVCNSITARSARYTLIESLK	yes	yes	yes
Escherichia phage CEC_Kaz_2018	hypothetical protein P9616_gp10 [Escherichia phage CEC_Kaz_2018]	NC_073070.1	+	6486	6710	YP_010741438.1	ATGAATATCTTAATCGTTGACCGCGACCCTGCGGTAGTAGACCAAATGCAAAGAGACTTCTGCATCAACCCACGCCGCGATCGTGTGCATCGCGTGTCGCGGCCTGAATGCCTTCCGGGCATGGACCTTACCGGCTGGCTTGTCATAACCAAGCGTGGCCATTTCGTGTGTAACTCCTTCACCGCGCGCAGCGCCCGATACATCCTTAATGAGAGCTTAAAATGA	MNILIVDRDPAVVDQMQRDFCINPRRDRVHRVSRPECLPGMDLTGWLVITKRGHFVCNSFTARSARYILNESLK	yes	yes	yes
Escherichia phage EC115	hypothetical protein P9627_gp31 [Escherichia phage EC115]	NC_073080.1	-	26170	25946	YP_010742022.1	TCATTTTAAGCTCTCAATAAGGGTCTGTCGGGCGCTTCGCGCAGTAACGGAGTTGCATACGAAATGACAACGCTGAGTCATGACAAGCCAACCGGTGAGGTCAAGGCCCATGATGTATTCGGGGCGAGACGCGCGCACCACACGATCGCGGCGTGGGTCGATGTTATAGTCTTTTTGCATTTGGTCTACGACCGCGTGGTCGCGGTCAACGATTAAGATATTCAT	MNILIVDRDHAVVDQMQKDYNIDPRRDRVVRASRPEYIMGLDLTGWLVMTQRCHFVCNSVTARSARQTLIESLK	yes	yes	yes
Escherichia phage EK99P-1	hypothetical protein LD29_gp31 [Escherichia phage EK99P-1]	NC_024783.1	-	25644	25420	YP_009055309.1	TCATTTCAATTCCTCAATAAGGGTGTATCGGGCGCTGCGCGCGGTGTAAGAGTTGCACACGAAATGACAACGTCGGGTAATGACAAGCCACCCGGTAAGGTCCATACCCAGGAGGTGTTCAGGCCGTGACACGCGACGCACACGATCGCGGCGCGGGTCAATGTTATAGTCTTTTTGCATTTGGTCTACGACCGCGTGGTCGCGGTCAACGATTAAGATATTCAT	MNILIVDRDHAVVDQMQKDYNIDPRRDRVRRVSRPEHLLGMDLTGWLVITRRCHFVCNSYTARSARYTLIEELK	yes	yes	yes
Escherichia phage Envy	hypothetical protein BI090_gp15 [Escherichia phage Envy]	NC_031081.1	+	8614	8838	YP_009288137.1	ATGAATATCTTAGTCGTTGACCGCAGTATGCGCGTCGTGGACGAAATTGTTAAACGCTACCAAATTAACCCGAGGGAGAACAAAGTTCGGCGGGTAAGTCGCCCGGAGCAATTGCTCGGCCTGGACCTTACCGGCTGGCTTGTAATGACTGCTAGCAGCCATCTTGTGTGTGGCACGTTTTCCGCCCGTATTGTTCGTGAAAATTTGATCAAGGAGTTGAAATGA	MNILVVDRSMRVVDEIVKRYQINPRENKVRRVSRPEQLLGLDLTGWLVMTASSHLVCGTFSARIVRENLIKELK	yes	no	yes
Escherichia phage GeorgBuechner	hypothetical protein P9611_gp31 [Escherichia phage GeorgBuechner]	NC_073066.1	-	25316	25122	YP_010741204.1	TTAAACTCTGGCGGAAAACTTGTTACACACAAGATGCCAATTTGCGGTTATGACAAGCCAGCCGGTAAGGTCCATACCCAGGATATATTCTGGACGTGACACTCGCTTCACACGATCGCGGCGCGGGTCGATGTTATAGTCTCTTTGCATTCGGTCTACTACCGCAGGGTCGCGGTCAACGATTAAGATATTCAA	MNILIVDRDPAVVDRMQRDYNIDPRRDRVKRVSRPEYILGMDLTGWLVITANWHLVCNKFSARV	yes	yes	yes
Escherichia phage Gluttony	hypothetical protein BI089_gp03 [Escherichia phage Gluttony]	NC_031113.1	-	1691	1467	YP_009291420.1	TCATTTTAATTCCTCAACCAAATCCGAACGAACAACTCTGGCGGAAAACTTGTTACACACAAGATGCCAATTTGCGGTTATGACAAGCCAGCCGGTAAGGTCCAGACCCAGGATATATTCTGGACGTGACACTCGCTTCACACGATCGCGGCGCGGATCGATGTTATAGTCTCTTTGCATTCGGTCTACTACCGCAGGGTCGCGGTCAACGATTAAGATATTCAA	MNILIVDRDPAVVDRMQRDYNIDPRRDRVKRVSRPEYILGLDLTGWLVITANWHLVCNKFSARVVRSDLVEELK	yes	yes	yes
Escherichia phage Gluttony_ev152	hypothetical protein P9641_gp03 [Escherichia phage Gluttony_ev152]	NC_073087.1	-	1673	1449	YP_010742429.1	TCATTTTAAACTCTCAATAAGGGTGTAACGGGCGCTTCGCGCAGTAAAGGAGTTGCACACGAAATGGCAACGCTGAGTCATGACAAGCCAACCGGTGAGGTCAAGGCCCAGGATGTATTCGGGGCGAGACGCGCGCACCACACGATTGCGTCGCGGGTCAATACCGTAGTCTTTTTGCATTTGGTCTACTACCGCGGGGTCGCGGTCAACGATTAAGATATTCAA	MNILIVDRDPAVVDQMQKDYGIDPRRNRVVRASRPEYILGLDLTGWLVMTQRCHFVCNSFTARSARYTLIESLK	yes	yes	yes
Escherichia phage HK578	hypothetical protein F843_gp29 [Escherichia phage HK578]	NC_019724.1	-	25414	25190	YP_007112636.1	TCATTTCAATTCCTCAATAAGGGTGGCTCGGGCGCTGCGCGCGGTGTAAGAGTTGCACACGAAATGACAACGTCGGGTAATGACAAGCCACCCGGTAAGGTCCATACCAAGGAGGTGTTCTGGCCGTGACACGCGACGCACACGATCGCGGCGCGGGTCGATGTTATAGTCTTTTTGCATTTGGTCTACGACCGCGTGGTCGCGGTCAACGATTAAGATATTCAT	MNILIVDRDHAVVDQMQKDYNIDPRRDRVRRVSRPEHLLGMDLTGWLVITRRCHFVCNSYTARSARATLIEELK	yes	yes	yes
Escherichia phage Ioannina	acid phosphatase [Escherichia phage Ioannina]	OQ589852.1	-	27034	26342	WFD55451.1	CTATTGGTTGCAAGTAAATTTTGCAACGTTTATTGCGTAAATTTTCGGGACTAAATCGCTGCACGCCCGACGAATTGCCGCGATGTTCTTCGGGCAGTCCTCGATGATGACCAGTTCCGACACATCCGCATAGCAAACCATTTGGAACACGGCGCACGCCTTAAACTCTGGCGGCGGGGTGTCGTCCAGCATGTGGCGCATAAACAACCGGCCTACCGGGAAGACCTCCAATTGCTTGGCGGTGGTATCCCAACATTCTCGCTGCCGGTTGGTCAGATACGCTATCTCGAAGCCTTGCTCTTTGTACATGCGCAGCAGCGGCAGCATATCCATGTTAAGGTCTTCGCGTACGTGTGCTTTGTGCCACTTCGCCCAAAAGGTTGATTTGGTTTTTATGCC…	MNILIVDRDPAVVDQMQRDYNIDPRRDRVMRASRPEYILGLDLTGWLVITKRCHFVCNSVTARSARYTLIESLKMKLLICDLDGVINGSSDARADLVPGIKTKSTFWAKWHKAHVREDLNMDMLPLLRMYKEQGFEIAYLTNRQRECWDTTAKQLEVFPVGRLFMRHMLDDTPPPEFKACAVFQMVCYADVSELVIIEDCPKNIAAIRRACSDLVPKIYAINVAKFTCNQ	yes	yes	yes	fused with following phosphatase
Escherichia phage JL1	hypothetical protein D873_gp34 [Escherichia phage JL1]	NC_019419.2	+	19982	20206	YP_007697672.1	GTGAATATCTTAATCGTTGATCGCGACCCTGCGGTCGTAGACCAAATGCAAAAAGACTACTGCATAGACCCGCGACGCAATCGTGTGGTGCGCGCGTCTCGTCCCGAATACATCTTGGGCCTTGACCTCACCGGTTGGCTTGTCATGACTCAGCGTTGCCATTTCGTGTGCAACTCCTTTACCGCGCGAAGCGCCCGTTACACCCTTATTGAGAGCTTAAAATGA	MNILIVDRDPAVVDQMQKDYCIDPRRNRVVRASRPEYILGLDLTGWLVMTQRCHFVCNSFTARSARYTLIESLK	yes	yes	yes
Escherichia phage KarlBarth	hypothetical protein P9602_gp32 [Escherichia phage KarlBarth]	NC_073057.1	-	25344	25120	YP_010740626.1	ATGAATATCTTAGTCGTTGACCGCAGTATGCGCGTCGTGGACGAAATTGTTAAACGCTACCAAATTAACCCGAGGGAGAACAAAGTGCGGCGGGTCAGTCGCCCGGAGCAATTGCTCGGCATGGACCTTACCGGCTGGCTTGTAATGACCGCCCGTTGGCATCTTGTGTGTGACGCTTTTTCTGCCCGTGGTGTTCGTATGAATCTGATCGAGGAGTTGAAATGA	MNILVVDRSMRVVDEIVKRYQINPRENKVRRVSRPEQLLGMDLTGWLVMTARWHLVCDAFSARGVRMNLIEELK	yes	no	yes
Escherichia phage Oekolampad	hypothetical protein P9651_gp31 [Escherichia phage Oekolampad]	NC_073089.1	-	25661	25437	YP_010742570.1	TCATTTTAAGCTCTCAATAAGGGTTTCTCGGGCGCTTCGCGCAGTAAAGGAGTTGCATACGAAATGGCAACGCTGGGTCATGACAAGCCAACCGGTGAGATCAAGGCCCATGATGCGTCCGGGGTGAGACGCGCGCACCACATGATTGCGTCGCGGGTCAATGCCGTAGTCTTTTTGCATTTGGTCTACGACCGCTGGGTCGCGGTCAACGATTAAGATATTCAA	MNILIVDRDPAVVDQMQKDYGIDPRRNHVVRASHPGRIMGLDLTGWLVMTQRCHFVCNSFTARSARETLIESLK	yes	yes	yes
Escherichia phage PaulFeyerabend	hypothetical protein P9612_gp32 [Escherichia phage PaulFeyerabend]	NC_073067.1	-	25977	25753	YP_010741269.1	TCATTTTAAGCTCTCAATAAGGGTGTATCGGACGCTGCGCGCGGAAAACTTGTTACACACAAGATGCCAACGGGCGGTTATGACAAGCCAGCCGGTAAGATCCAGGCCCAGGATATATTCCGGACGTGACACGCGCTTCACACGATTGCGGCGTGGGTCGATGTTATAGTCTCTTTGCATTTGGTCTACTACCGCGGGGTCGCGGTCAACGATTAAGATATTCAA	MNILIVDRDPAVVDQMQRDYNIDPRRNRVKRVSRPEYILGLDLTGWLVITARWHLVCNKFSARSVRYTLIESLK	yes	yes	yes
Escherichia phage SECphi18	acid phosphatase [Escherichia phage SECphi18]	NC_073071.1	-	33502	33278	YP_010844212.1	TCATTTTAAGCTCTCAATAAGGGTGTGTCGGGCGCTGCGCGCGGTGAAGGAGTTACACACGAAATGGCAACGCTTGGTTATGACAAGCCAGCCGGTAAGATCCAGGCCCAGGATATATTCAGGCCGTGACACGCGCTTCACGTGATCGCGGCGTGGGTCGATGTTATAGTCTCTTTGCATTTGGTATACTACCGCGGGGTCGCGGTCAACGATTAAGATATTCAT	MNILIVDRDPAVVYQMQRDYNIDPRRDHVKRVSRPEYILGLDLTGWLVITKRCHFVCNSFTARSARHTLIESLK	yes	yes	yes
Escherichia phage slur05	hypothetical protein AVU03_gp06 [Escherichia phage slur05]	NC_028901.1	+	3202	3423	YP_009208092.1	ATGAATATCTTAGTCGTCGACCGAAGTCCTCGCGTCGTGGATGAAATAATTAAACGCTACCAGGTTTTCCCTGGAAATAAAGTAAGGCGCGCAAGCCAACCTCATCAATTGCTGGGCCTTGACCTAACTGGCTGGCTTGTCATGACGGCGCGTTGCCATCTTGTGTGCGACGCATTCTCGGCCCGTATTGTACGTGAAAATTTAATGGCGGAATTAAAATGA	MNILVVDRSPRVVDEIIKRYQVFPGNKVRRASQPHQLLGLDLTGWLVMTARCHLVCDAFSARIVRENLMAELK	yes	yes	yes
Escherichia phage SSL-2009a	hypothetical protein AV954_gp33 [Escherichia phage SSL-2009a]	NC_012223.2	-	25886	25662	YP_008550157.1	TCATTTTAAGCTCTCAATAAGGGTGTATCGGGCGCTGCGCGCGGTGTAAGAGTTGCACACGAAATGACAACGTCGGGTAATGACAAGCCACCCGGTAAGGTCCATACCCAGGAGGTGTTCAGGCCGTGACACGCGACGCACACGATCGCGGCGCGGGTCAATGTTATAGTCTTTTTGCATTTGGTCTACGACCGCGTGGTCGCGGTCAACGATTAAGATATTCAT	MNILIVDRDHAVVDQMQKDYNIDPRRDRVRRVSRPEHLLGMDLTGWLVITRRCHFVCNSYTARSARYTLIESLK	yes	yes	yes
Escherichia phage TheodorHerzl	hypothetical protein P9607_gp31 [Escherichia phage TheodorHerzl]	NC_073062.1	-	25301	25077	YP_010740958.1	TCATTTTAAACTCTCAATAAGGGTCTGTCGGGCGCTTCGCGCAGTAAAGGAGTTGCACACGAAATGGCAACGCTGAGTCATGACAAGCCAACCGGTGAGGTCAAGGCCCATGATGCGTCCGGGATGAGACGCGCGCACCACATGATTGCGCCGCGGGTCAATGCCGTAGTCTTTTTGCATTTGGTCTACGACCGCAGGGTCGCGGTCAACGATTAAGATATTCAT	MNILIVDRDPAVVDQMQKDYGIDPRRNHVVRASHPGRIMGLDLTGWLVMTQRCHFVCNSFTARSARQTLIESLK	yes	yes	yes
Escherichia phage UAE_MI-01	hypothetical protein P9621_gp50 [Escherichia phage UAE_MI-01]	NC_073074.1	+	30510	30734	YP_010741664.1	TTGAATATCTTAATAGTTGACCGCGACCCCGCGGTCGTAGACCAAATGCAAAAAGACTATAACATTGACCCGCGCCGCGATCGTGTGCGTCGCGTGTCACGACCTGAGTACCTCCTGGGCATGGACCTTACTGGGTGGCTTGTCATTACCCGACGTTGCCATTTCGTGTGCAACTCTTTCACCGCGCGGAGCGCCCGATACACCCTTATTGAGGCATTGAAATGA	MNILIVDRDPAVVDQMQKDYNIDPRRDRVRRVSRPEYLLGMDLTGWLVITRRCHFVCNSFTARSARYTLIEALK	yes	yes	yes
Escherichia phage vB_Eco_Maverick	Hypothetical protein P9624_gp12 [Escherichia phage vB_Eco_Maverick]	NC_073077.1	-	12194	11970	YP_010741824.1	TCATTTTAAACTCTCAATAAGGGTGTAACGGGCGCTTCGCGCAGTAAAGGAGTTGCACACGAAATGGCAACGCTGAGTCATGACAAGCCATCCGGTGAGGTCAAGGCCCAGGATGTATTCGGGGCGAGAAGCGCGCACCACACGATCTCGGCGCGGGTCGATGTTATAGTCTCTTTGCATTCGGTCTACTACCGCAGGGTCGCGGTCAACGATTAAGATATTCAA	MNILIVDRDPAVVDRMQRDYNIDPRRDRVVRASRPEYILGLDLTGWLVMTQRCHFVCNSFTARSARYTLIESLK	yes	yes	yes
Escherichia phage vB_EcoD_Opt212	hypothetical protein P9600_gp38 [Escherichia phage vB_EcoD_Opt212]	NC_073055.1	+	20416	20640	YP_010740506.1	TTGAATATCTTAATCGTTGACCGCAGCCTCGCGGTCGTAGACCAAATGCAAAAAGACTTCTGCATCGATCCACGCCGCGATCGTGTGCATCGCGTGTTGCGGCCTGAACACCTCCTGGGCATGGACCTTACCGGCTGGCTTGTCATAACCCGACGTTGCCATTTCGTGTGTAACTCCTTCACCGCGCGCAGCGCCCGACAGACCCTTATTGAGAGCTTAAAATGA	MNILIVDRSLAVVDQMQKDFCIDPRRDRVHRVLRPEHLLGMDLTGWLVITRRCHFVCNSFTARSARQTLIESLK	yes	yes	yes
Escherichia phage vB_EcoD_Pubbukkers	hypothetical protein P9614_gp32 [Escherichia phage vB_EcoD_Pubbukkers]	NC_073068.1	-	25531	25307	YP_010741333.1	TTGAATATCTTAGTCGTTGATCGCAGTCTGCGCGTCGTGGACGAAATTGTTAAACGCTACCAAATCAACCCGAGGGAGAATAAAGTACGTCGCGTTATCCGCCCCGAGCAATTGCTTGGGATGGATCTTACCGGCTGGCTCGTAATGACCGCCCGTTGTCATCTAGTGTGCGACACGTTATCCGCCCGTGCTGTTCGTATGAATTTGATCGAGGAATTAAAATGA	MNILVVDRSLRVVDEIVKRYQINPRENKVRRVIRPEQLLGMDLTGWLVMTARCHLVCDTLSARAVRMNLIEELK	yes	no	yes
Escherichia phage vB_EcoD_Teewinot	hypothetical protein P9598_gp31 [Escherichia phage vB_EcoD_Teewinot]	NC_073053.1	-	24198	23974	YP_010740379.1	TCATTTCAACTCCTCGATCAGATTCATACGAACAACACGGGCAGAAAAAGCGTCACACACAAGATGACAACGGGCGGTCATTACAAGCCAGCCGGTGAGGTCAAGGCCCATGATGTATTCGGGGCGAGACGCGCGCACCACACGATTGCGTCGCGGGTCAATACAGTAGTATTTTTGCATTTGGTCTACTACCGCGGGGTCGCGGTCAACGATTAAGATATTCAA	MNILIVDRDPAVVDQMQKYYCIDPRRNRVVRASRPEYIMGLDLTGWLVMTARCHLVCDAFSARVVRMNLIEELK	yes	yes	yes
Escherichia phage vB_EcoS_011D5	hypothetical protein P9632_gp59 [Escherichia phage vB_EcoS_011D5]	NC_073085.1	-	42486	42262	YP_010742355.1	TCATTTTAGGCTCTCAATAAGGGTGGCTCGGGCGCTACGCGCGGTGTAAGAGTTGCACACGAAATGACAACGTCGGGTCATGACAAGCCAACCGGTGAGGTCAAGGCCCAGGATGTATTCGGGGCGAGACGCGCGCACCACACGATCGCGGCGTGGGTCGATGTTATAGTCTTTTTGCATTTGGTCTACGACCGCGTGGTCGCGGTCAACGATTAAGATATTCAC	MNILIVDRDHAVVDQMQKDYNIDPRRDRVVRASRPEYILGLDLTGWLVMTRRCHFVCNSYTARSARATLIESLK	yes	yes	yes
Escherichia phage vb_EcoS_bov22_1	hypothetical protein P9631_gp07 [Escherichia phage vb_EcoS_bov22_1]	NC_073084.1	-	5358	5134	YP_010742242.1	TCATTTCAACTCCTCGATCAGATTCATACGAACAACACGGGCCGAAAAAGCGTCACACACAAGATGACAACTGGCGGTCATTACAAGCCAGCCGGTAAGGTGCATGCCAAGCAATTGCTCCGGGCGACTGACCCGCCGCACTTTGTTCTCCCTCGGGTTAATTTGGTAGCGTTTAACAATTTCGTCCACGACGCGCATACTGCGGTCAACGACTAAGATATTCAT	MNILVVDRSMRVVDEIVKRYQINPRENKVRRVSRPEQLLGMHLTGWLVMTASCHLVCDAFSARVVRMNLIEELK	yes	no	yes
Escherichia phage vB_EcoS_PNS1	hypothetical protein P9608_gp11 [Escherichia phage vB_EcoS_PNS1]	NC_073063.1	-	13480	13256	YP_010741001.1	TCATTTCAATTCCTCAATCAAATTTGCACGAACAATACGGGCGGAAGACGTGTAACACACTAGATGCCAACGGGCGGTCATTACGAGCCAGCCGGTAAGATCCATCCCAAGCAATTGCTCGGGGCGGATAACGCGACGTACTTTATTCTCCCTCAGGTTGATTTGGTAACGTTTAACAATTTCGTCCACGACGCGCAGACTGCGGTCAACGATTAAGATATTCAT	MNILIVDRSLRVVDEIVKRYQINLRENKVRRVIRPEQLLGMDLTGWLVMTARWHLVCYTSSARIVRANLIEELK	yes	no	yes
Escherichia phage vB_EcoS_PTXU06	hypothetical protein P9609_gp42 [Escherichia phage vB_EcoS_PTXU06]	NC_073064.1	-	30986	30762	YP_010741089.1	TCATTGTAAGCTCTCAATAAGGGTGTATCGGACGCTGCGCGCGGAAAACTTGTTACACACAAGATGCCAACGGGCGGTTATGACCAGCCAGCCGGTAAGATCCAGGCCCAGGATATATTCTGGACGTGACACGCGCTTCACACGATCGCGGCGCGGGTCGATGTTATAGTCTATTTGCATTCGGACTACTACCGCAGGGTCGCGGTCAACGATTAAGATATTCAA	MNILIVDRDPAVVVRMQIDYNIDPRRDRVKRVSRPEYILGLDLTGWLVITARWHLVCNKFSARSVRYTLIESLQ	yes	yes	yes
Escherichia phage vB_EcoS_WF5505	hypothetical protein P9605_gp42 [Escherichia phage vB_EcoS_WF5505]	NC_073060.1	-	31382	31158	YP_010740831.1	TCATTTTAAGCTCTCAATAAGGGTGTAGCGGGCGCTTCGCGCAGTAACGGAGTTGCATACAAAATGGCAACGCTTGGTTATGACAAGCCAGCCGGTGAGGTCCAGGCCCAGGATGTATTCCGGGCGGCTGGCGCGCATCACTCGGTCGCGGCGCGGGTCAATGATGAAGTCCCTTTGCATTTGGTCCACTACCGCGGGGTCGCGGTCAACGATTAAGATATTCAT	MNILIVDRDPAVVDQMQRDFIIDPRRDRVMRASRPEYILGLDLTGWLVITKRCHFVCNSVTARSARYTLIESLK	yes	yes	yes
Escherichia phage vB_EcoS_WFI	hypothetical protein P9603_gp40 [Escherichia phage vB_EcoS_WFI]	NC_073058.1	-	31328	31104	YP_010740699.1	TCATTTTAAGCTCTCAATAAGGGTGTGACGGGCGCTTCGCGCCGTAAAGGAGTTGCATACAAAATGGCAACGCTTGGTTATGACAAGCCAACCGGTAAGGTCAAGGCCCATGATGGATTCGGGTCTGGATACGCGCATCACACGGTCGCGGCGCGGGTCGATGAAGAAGTCCCATTGCATTTGGTCTACTACCGCAGGGTCGCGGTCAACGATTAAGATATTCAT	MNILIVDRDPAVVDQMQWDFFIDPRRDRVMRVSRPESIMGLDLTGWLVITKRCHFVCNSFTARSARHTLIESLK	yes	yes	yes
Escherichia phage vB_EcoS_Zar3M	hypothetical protein P9610_gp42 [Escherichia phage vB_EcoS_Zar3M]	NC_073065.1	-	30986	30762	YP_010741152.1	TTATTGTAAGCTCTCAATAAGGGTGTATCGGACGCTGCGCGCGGAAAACTTGTTACACACAAGATGCCAACGGGCGGTTATGACCAGCCAGCCGGTAAGATCCAGGCCCAGGATATATTCTGGACGTGACACGCGCTTCACACGATCGCGGCGCGGGTCGATGTTATAGTCTATTTGCATTCGGACTACTACCGCAGGGTCGCGGTTAACGATTAAGATATTCAT	MNILIVNRDPAVVVRMQIDYNIDPRRDRVKRVSRPEYILGLDLTGWLVITARWHLVCNKFSARSVRYTLIESLQ	yes	yes	yes
Escherichia phage vB_EcoS-101114BS4	hypothetical protein P9606_gp44 [Escherichia phage vB_EcoS-101114BS4]	NC_073061.1	-	29652	29428	YP_010740900.1	TCATTTTAAGCTCTCAATAAGGGTGTGTCGGGCGCTTCGCGCAGTAAAGGAGTTGCATACGAAGTGGCAACGTTTGGTTATGACAAGCCAACCGGTAAGGTCCAGGCCCATGATGGATTCGGGTCGGGATACACGCATCACGCGGTCGCGGCGCGGGTCAATGGAGAAGTCCCGTTGCATTTGGTCCACTACCGCGGGGTCGCGGTCAACGACTAAGATATTCAT	MNILVVDRDPAVVDQMQRDFSIDPRRDRVMRVSRPESIMGLDLTGWLVITKRCHFVCNSFTARSARHTLIESLK	yes	yes	yes
Escherichia phage vB_EcoS-CHD5UKE2	hypothetical protein P9604_gp57 [Escherichia phage vB_EcoS-CHD5UKE2]	NC_073059.1	+	31279	31503	YP_010740777.1	ATGAATATCTTAATCGTTGACCGCGACCCTGCGGTAGTAGACCTGATACAAAAAGACTATGGAATCGACCCGCGGCATAATCGTGTGCTGCGCGTGTCGCGACCTGAATCCATCATGGGCCTCGACCTTACCGGCTGGCTTGTCATGACCCAGCGATGCCATTTCGTATGCAACTCCTTTACTGCGCGAAGCGCCCGTCACACCCTTATTGAGAGCTTAAAATGA	MNILIVDRDPAVVDLIQKDYGIDPRHNRVLRVSRPESIMGLDLTGWLVMTQRCHFVCNSFTARSARHTLIESLK	yes	yes	yes
Escherichia phage welsh	hypothetical protein P9625_gp15 [Escherichia phage welsh]	NC_073078.1	-	15694	15470	YP_010741884.1	TCATTTTAAGCTCTCAATAAGGGTGTATCGGGCGCTGCGCGCGGTGAAGGAGTTGCACACGAAATGGCAACGCTGAGTCATGACAAGCCAACCGGTGAGGTCAAGGCCCAGGATGTATTCGGGGCGAGACGCGCGCACCACACGATTGCGTCGCGGGTCGATGTTATAGTCTCTTTGCATTTGGTATACGACCGCGGGGTCGCGGTCAACGATTAAGATATTCAT	MNILIVDRDPAVVYQMQRDYNIDPRRNRVVRASRPEYILGLDLTGWLVMTQRCHFVCNSFTARSARYTLIESLK	yes	yes	yes
Escherichia phage YD-2008.s	hypothetical protein EpYD_11 [Escherichia phage YD-2008.s]	NC_027383.1	+	4967	5191	YP_009152252.1	TTGAATATCTTAGTCGTTGATCGCAGTCCGCGAGTCGTGGACGAAATTGTTAAACGCTACCAAATTAATCCGAGGGAGAACAAAGTGCGGCGGGTCAGCCGCCCGGAGCAATTGCTCGGCCTGGACCTTACCGGTTGGCTTGTAATGACGGCCCGCTGCCATCTTGTGTGTGACACGTTTTCTGCCCGTATTGTTCGTGAAAATTTGATTGAGGAATTGAAATGA	MNILVVDRSPRVVDEIVKRYQINPRENKVRRVSRPEQLLGLDLTGWLVMTARCHLVCDTFSARIVRENLIEELK	yes	no	yes
Escherichia phage ZCEC10	hypothetical protein P9622_gp57 [Escherichia phage ZCEC10]	NC_073075.1	-	34271	34047	YP_010741734.1	TCATTTTAAGCTCTCAATAAGGGTGTATCGGGCGCTGCGCGCGGTGAAGGAGTTGCACACGAAATGGCAACGCTGAGTCATGACAAGCCAACCGGTGAGGTCAAGGCCCAAGATGTATTCGGGGCGAGACGCGCGCACCACACGATTGCGTCGCGGGTCGATGTTATAGTCTCTTTGCATTTGGTCTACGACCGCGGGGTCGCGGTCAACGATTAAGATATTCAT	MNILIVDRDPAVVDQMQRDYNIDPRRNRVVRASRPEYILGLDLTGWLVMTQRCHFVCNSFTARSARYTLIESLK	yes	yes	yes
Shigella phage EP23	hypothetical protein EP23p28 [Shigella phage EP23]	NC_016566.1	-	25613	25389	YP_004957464.1	TCATTTCAATTCCTCAATCAAATTTGCACGAACAGTACGGGCGGAAAACGTGTCACACACAAGATGACAGCGGGCAGTCATTACAAGCCAGCCAGTAAGGTCCATGCCCAGGAGGTGTTCTGGCCGTGACACGCGACGCACTTTGTTCTCCCTCGGGTTGATTTGGTAGCGTTTAACAATTTCGTCCACGACGCGCATACTGCGATCAACGATTAAGATATTCAC	MNILIVDRSMRVVDEIVKRYQINPRENKVRRVSRPEHLLGMDLTGWLVMTARCHLVCDTFSARTVRANLIEELK	yes	no	yes
Shigella phage vB_SboD_StarDew	hypothetical protein P9629_gp30 [Shigella phage vB_SboD_StarDew]	NC_073082.1	-	26054	25821	YP_010742147.1	TCATTTCAACTCCTCGATCAGATTCGTACGAACAACACGGGCAGAAAAAGCGTCACACACAAGATGACAACGGGCGGTCATTACAAGCCAGCCGGTAAGGTCAATGCCGAGCAATTGCTCCGGGCGACTGACCCGCCGCACTTTGTTCTCCCTCGGGTTAATTTGGTAGCGTTTAACAATTTCGTCCACGACGCGCATACTGCGGTCAACGACTAAGATATTCATGTAGCTCAC	MSYMNILVVDRSMRVVDEIVKRYQINPRENKVRRVSRPEQLLGIDLTGWLVMTARCHLVCDAFSARVVRTNLIEELK	yes	no	yes
Bacteriophage sp. isolate 3231_89960	Bacteriophage sp. isolate 3231_89960	OP072562.1	-	1185	961	manually annotated	TCATTTTAAGCTCTCAATAAGTGTCTGTCGGGCGCTTCGCGCAGTAAAGGAGTTGCATACGAAATGGCAACGCCGAGTTATGACAAGCCAACCGGTGAGGTCACGGCCCATGATGCGTCCGGGATGGGACGCGCGCACCACATGATTGCGGCGTGGGTCGATGCAGAAGTCTTTTTGCATTTGGTCTACTACCGCGGGGTCGCGGTCAACGATTAAGATATTCAT	MNILIVDRDPAVVDQMQKDFCIDPRRNHVVRASHPGRIMGRDLTGWLVITRRCHFVCNSFTARSARQTLIESLK	no	yes	unknown, sequence from metagenome	manually annotated
Dhillonvirus sp. EcoIv6a_Kente	Dhillonvirus sp. EcoIv6a_Kente genome assembly	OX460974.1	-	14023	13799	manually annotated	TTGAATATCTTAATCGTTGACCGCGACCCCGCGGTCGTAGACCAAATGCAAAGAGACTACTGTATTGATCCGCGACGCAATCGGGTAGTGCGCGCGTCTCGCCCCGAATACATCCTGGGCCTTGACCTCACCGGTTGGCTTGTCATGACTCAGCGTTGCCATTTCGTGTGCAACTCCTTTACTGCGCGAAGCGCCCGTTACACCCTTATTGAGAGTTTAAAATGA	MNILIVDRDPAVVDQMQRDYCIDPRRNRVVRASRPEYILGLDLTGWLVMTQRCHFVCNSFTARSARYTLIESLK	no	yes	yes	manually annotated
Escherichia phage bob	Escherichia phage bob	NC_073072.1	+	5249	5473	manually annotated	TTGAATATCTTAATCGTTGACCGCGACCCTGCGGTAGTAGACCGAATGCAAAGAGACTATAACATCGACCCACGCCGCGATCGTGTGAAGCGAGTGTCACGTCCGGAATATATCCTGGGTCTGGACCTTACCGGCTGGCTTGTCATAACCGCAAATTGGCATCTTGTGTGTAACAAGTTTTCCGCCAGAGTTGTTCGTTCGGATTTGGTTGAGGAATTAAAATGA	MNILIVDRDPAVVDRMQRDYNIDPRRDRVKRVSRPEYILGLDLTGWLVITANWHLVCNKFSARVVRSDLVEELK	no	yes	yes	manually annotated
Escherichia phage jat	Escherichia phage jat	NC_073076.1	+	24037	24261	manually annotated	TTGAATATCTTAATCGTTGACCGCGACCCTGCGGTAGTAGACCGAATGCAAAGAGACTATAACATAGACCCGCGCCGCGATCGTGTGAAGCGAGTGTCACGTCCAGAATATATCCTGGGTATGGACCTCACCGGCTGGCTTGTCATAACCGCAAATTGGCATCTTGTGTGTAACAAGTTTTCCGCCAGAGTTGTTCGTTCGGATTTGGTTGAGGAATTAAAATGA	MNILIVDRDPAVVDRMQRDYNIDPRRDRVKRVSRPEYILGMDLTGWLVITANWHLVCNKFSARVVRSDLVEELK	no	yes	yes	manually annotated
Escherichia phage JLBYU37	Escherichia phage JLBYU37	NC_073054.1	+	8009	8230	YP_010740420.1	ATGAATATCTTAGTCGTCGATCGAAGTCCTCGCGTTGTGGATGAAATAATTAAACGCTACCAGGTTTTCCCTGGAAATAAAGTAAGGCGCGCAAGCCAACCTCATCAATTGCTGGGCCTTGACCTAACTGGCTGGCTTGTCATGACGGCGCGTTGCCATCTTGTGTGCGACGCATTCTCGGCCCGTATTGTACGTGAAAATTTAATGGCGGAATTAAAATGA	MNILVVDRSPRVVDEIIKRYQVFPGNKVRRASQPHQLLGLDLTGWLVMTARCHLVCDAFSARIVRENLMAELK	no	yes	yes
Escherichia phage JLBYU60	Escherichia phage JLBYU60	NC_073052.1	-	25966	25745	manually annotated	TCATTTTAATTCCGCCATTAAATTTTCACGTACAATACGGGCCGAGAATGCGTCGCACACAAGATGGCAACGCGCCGTCATGACAAGCCAGCCAGTTAGGTCAAGGCCCAGCAATTGATGAGGTTGGCTTGCGCGCCTTACTTTATTTCCAGGGAAAACCTGGTAGCGTTTAATTATTTCATCCACGACGCGAGGACTTCGGTCGACGACTAAGATATTCAT	MNILVVDRSPRVVDEIIKRYQVFPGNKVRRASQPHQLLGLDLTGWLVMTARCHLVCDAFSARIVRENLMAELK	no	yes	yes	manually annotated
Escherichia phage Lust	Escherichia phage Lust	KX534338.1	+	6864	7088	ANY29857.1	TTGAATATCTTAATCGTTGACCGCGACCCTGCGGTAGTAGACCGAATGCAAAGAGACTATAACATCGATCCGCGCCGCGATCGTGTGAAGCGAGTGTCACGTCCAGAATATATCCTGGGTCTGGACCTTACCGGCTGGCTTGTCATAACCGCAAATTGGCATCTTGTGTGTAACAAGTTTTCCGCCAGAGTTGTTCGTTCGGATTTGGTTGAGGAATTAAAATGA	MNILIVDRDPAVVDRMQRDYNIDPRRDRVKRVSRPEYILGLDLTGWLVITANWHLVCNKFSARVVRSDLVEELK	no	yes	yes
Escherichia phage mckay	Escherichia phage mckay	NC_073073.1	+	10894	11118	manually annotated	TTGAATATCTTAATCGTTGACCGCGACCCCGCGGTCGTAGACCAAATGCAAAGAGACTACTGTATTGATCCGCGACGCAATCGTGTAGTACGCGCGTCTCGCCCCGAATACATCCTGGGCCTTGACCTCACCGGTTGGCTTGTCATGACTCAGCGTTGCCATTTCGTGTGCAACTCCTTTACTGCGCGAAGCGCCCGTTACACCCTTATTGAGAGTTTAAAATGA	MNILIVDRDPAVVDQMQRDYCIDPRRNRVVRASRPEYILGLDLTGWLVMTQRCHFVCNSFTARSARYTLIESLK	no	yes	yes	manually annotated
Escherichia phage PC2	Escherichia phage PC2	NC_073088.1	+	6500	6724	manually annotated	TTGAATATCTTAATCGTTGACCGCGACCCCGCGGTAGTAGACCAAATGCAAAAAGACTACGGTATTGACCCGCGACGCGATCGAGTGGTGCGCGCGTCTCGCCACGAATACATCATGGGCCTTGACCTCACCGGTTGGCTTGTCATGACTCAGCGTTGCCATTTCGTGTGCAACTCCTTTACTGCGCGAAGTGCCCGTTACACCCTTATTGAGAGTTTAAAATGA	MNILIVDRDPAVVDQMQKDYGIDPRRDRVVRASRHEYIMGLDLTGWLVMTQRCHFVCNSFTARSARYTLIESLK	no	yes	yes	manually annotated
Escherichia phage PEC14	Escherichia phage PEC14	NC_073051.1	-	31846	31622	manually annotated	TCATTTTAAGCTCTCAATAAGGGTGTATCGGGCGCTGCGCGCGGTGAAGGAGTTACACACGAAATGGCAACGCGTGGTTATGACAAGCCAGCCGGTAAGATCTAGGCCCAGAATATATTCAGGCCGCGACACGCGACGCACACGATCGCGGCGGGGGTCGATGCAGAAGTCTTTTTGCATTTGGTCTACTACCGCAGGGTCGCGGTCAACGATTAAGATATTCAA	MNILIVDRDPAVVDQMQKDFCIDPRRDRVRRVSRPEYILGLDLTGWLVITTRCHFVCNSFTARSARYTLIESLK	no	yes	yes	manually annotated
Escherichia phage Pride	Escherichia phage Pride	KX534341.1	-	21366	21142	ANY30033.1	TCATTTTAATTCCTCAACCAAATCCGAACGAACAACTCTGGCGGAAAACTTGTTACACACAAGATGCCAATTTGCGGTTATGACAAGCCAGCCGGTAAGGTCCAGACCCAGGATATATTCTGGACGTGACACTCGCTTCACACGATCGCGGCGCGGATCGATGTTATAGTCTCTTTGCATTCGGTCTACTACCGCAGGGTCGCGGTCAACGATTAAGATATTCAA	MNILIVDRDPAVVDRMQRDYNIDPRRDRVKRVSRPEYILGLDLTGWLVITANWHLVCNKFSARVVRSDLVEELK	no	yes	yes
Escherichia phage rolling	Escherichia phage rolling	NC_073056.1	-	1929	1705	manually annotated	TCATTTTAAACTCTCAATAAGGGTGTAACGGGCGCTTCGCGCAGTAAAGGAGTTGCACACGAAATGGCAACGCTGAGTCATGACAAGCCAACCGGTGAGGTCAAGGCCCAGGATGTATTCGGGGCGAGACGCGCGCACCACACGATTGCGTCGCTGGTCAATACCGTAGTCTTTTTGCATTTGGTCTACTACCGCTGGGTCGCGGTCAACGATTAAGATATTCAA	MNILIVDRDPAVVDQMQKDYGIDQRRNRVVRASRPEYILGLDLTGWLVMTQRCHFVCNSFTARSARYTLIESLK	no	yes	yes	manually annotated
Escherichia phage slur06	Escherichia phage slur06	LN881731.1	-	17020	16799	CUL02214.1	TCATTTTAATTCCGCCATTAAATTTTCACGTACAATACGGGCCGAGAATGCGTCGCACACAAGATGGCAACGCGCCGTCATGACAAGCCAGCCAGTTAGGTCAAGGCCCAGCAATTGATGAGGTTGGCTTGCGCGCCTTACTTTATTTCCAGGGAAAACCTGGTAGCGTTTAATTATTTCATCCACGACGCGAGGACTTCGGTCGACGACTAAGATATTCAT	MNILVVDRSPRVVDEIIKRYQVFPGNKVRRASQPHQLLGLDLTGWLVMTARCHLVCDAFSARIVRENLMAELK	no	yes	yes
Escherichia phage vB_EcoD_Over9000	Escherichia phage vB_EcoD_Over9000	NC_073079.1	-	26095	25871	manually annotated	TCATTTTAAGCTCTCAATAAGTGTCTGTCGGGCGCTTCGCGCAGTAAAGGAGTTGCATACGAAATGGCAACGCCGAGTTATGACAAGCCAACCGGTGAGGTCAAGGCCCATGATGCGTCCGGGATGGGACGCGCGCACCACATGATTGCGGCGTGGGTCGATGCAGAAGTCTTTTTGCATTTGGTCTACTACCGCGGGGTCGCGGTCAACGATTAAGATATTCAT	MNILIVDRDPAVVDQMQKDFCIDPRRNHVVRASHPGRIMGLDLTGWLVITRRCHFVCNSFTARSARQTLIESLK	no	yes	yes	manually annotated
Escherichia phage vB_EcoS-101114B2	Escherichia phage vB_EcoS-101114B2	MZ234014.1	-	30810	30586	QZI79037.1	TCATTTTAAGCTCTCAATAAGGGTGTAGCGGGCGCTTCGCGCAGTAACGGAGTTGCATACAAAATGGCAACGCTTGGTTATGACAAGCCAGCCGGTGAGGTCCAGGCCCAGGATGTATTCCGGGCGGCTGGCGCGCATCACTCGGTCGCGGCGCGGGTCAATGATGAAGTCCCTTTGCATTTGGTCCACTACCGCGGGGTCGCGGTCAACGATTAAGATATTCAT	MNILIVDRDPAVVDQMQRDFIIDPRRDRVMRASRPEYILGLDLTGWLVITKRCHFVCNSVTARSARYTLIESLK	no	yes	yes
Escherichia phage vB_EcoS-22664B1	Escherichia phage vB_EcoS-22664B1	MZ234008.1	-	30895	30671	QZI78407.1	TCATTTTAAGCTCTCAATAAGGGTGTAGCGGGCGCTTCGCGCAGTAACGGAGTTGCATACAAAATGGCAACGCTTGGTTATGACAAGCCAGCCGGTGAGGTCCAGGCCCAGGATGTATTCCGGGCGGCTGGCGCGCATCACTCGGTCGCGGCGCGGGTCAATGATGAAGTCCCTTTGCATTTGGTCCACTACCGCGGGGTCGCGGTCAACGATTAAGATATTCAT	MNILIVDRDPAVVDQMQRDFIIDPRRDRVMRASRPEYILGLDLTGWLVITKRCHFVCNSVTARSARYTLIESLK	no	yes	yes
Escherichia phage vB_EcoS_L-h 1M	Escherichia phage vB_EcoS_L-h 1M	NC_073086.1	-	42486	42262	YP_010742420.1	TCATTTTAGGCTCTCAATAAGGGTGGCTCGGGCGCTACGCGCGGTGTAAGAGTTGCACACGAAATGACAACGTCGGGTCATGACAAGCCAACCGGTGAGGTCAAGGCCCAGGATGTATTCGGGGCGAGACGCGCGCACCACACGATCGCGGCGTGGGTCGATGTTATAGTCTTTTTGCATTTGGTCTACGACCGCGTGGTCGCGGTCAACGATTAAGATATTCAC	MNILIVDRDHAVVDQMQKDYNIDPRRDRVVRASRPEYILGLDLTGWLVMTRRCHFVCNSYTARSARATLIESLK	no	yes	yes
Escherichia phage vB_EcoS_Sponge	Escherichia phage vB_EcoS_Sponge	NC_073081.1	-	15242	15018	YP_010742070.1	TCATTTTAATTCCTCAACCAAATCCGAACGAACAACTCTGGCGGAAAACTTGTTACACACAAGATGCCAATTTGCGGTTATGACAAGCCAGCCGGTAAGGTCCAGACCCAGGATATATTCCGGACGTGACACTCGCTTCACACGATCGCGGCGTGGGTCGATGTTATAGTCTCTTTGCATTCGGTCTACTACCGCAGGGTCGCGGTCAACGATTAAGATATTCAA	MNILIVDRDPAVVDRMQRDYNIDPRRDRVKRVSRPEYILGLDLTGWLVITANWHLVCNKFSARVVRSDLVEELK	no	yes	yes
Escherichia phage vB_Eco_CS16	Escherichia phage vB_Eco_CS16 genome assembly	LR999870.1	-	18377	18153	manually annotated	TCATTTTAAACTCTCAATAAGGGTGTAACGGGCGCTTCGCGCAGTAAAGGAGTTGCACACGAAATGGCAACGCTGAGTCATGACAAGCCATCCGGTGAGGTCAAGGCCCAGGATGTATTCGGGGCGAGAAGCGCGCACCACACGATCTCGGCGCGGGTCGATGTTATAGTCTCTTTGCATTCGGTCTACTACCGCAGGGTCGCGGTCAACGATTAAGATATTCAA	MNILIVDRDPAVVDRMQRDYNIDPRRDRVVRASRPEYILGLDLTGWLVMTQRCHFVCNSFTARSARYTLIESLK	no	yes	yes	manually annotated
Escherichia phage ZCEC11	Escherichia phage ZCEC11	OK310512.1	-	37831	37607	UJQ87881.1	TCATTTTAAGCTCTCAATAAGGGTGTATCGGGCGCTGCGCGCGGTGAAGGAGTTGCACACGAAATGGCAACGCTGAGTCATGACAAGCCAACCGGTGAGGTCAAGGCCCAAGATGTATTCGGGGCGAGACGCGCGCACCACACGATTGCGTCGCGGGTCGATGTTATAGTCTCTTTGCATTTGGTCTACGACCGCGGGGTCGCGGTCAACGATTAAGATATTCAT	MNILIVDRDPAVVDQMQRDYNIDPRRNRVVRASRPEYILGLDLTGWLVMTQRCHFVCNSFTARSARYTLIESLK	no	yes	yes
Escherichia phage ZCEC12	Escherichia phage ZCEC12	OK310513.1	+	36736	36960	UJQ87986.1	ATGAATATCTTAATCGTTGACCGCGACCCCGCGGTCGTAGACCAAATGCAAAGAGACTATAACATCGACCCGCGACGCAATCGTGTGGTGCGCGCGTCTCGCCCCGAATACATCTTGGGCCTTGACCTCACCGGTTGGCTTGTCATGACTCAGCGTTGCCATTTCGTGTGCAACTCCTTCACCGCGCGCAGCGCCCGATACACCCTTATTGAGAGCTTAAAATGA	MNILIVDRDPAVVDQMQRDYNIDPRRNRVVRASRPEYILGLDLTGWLVMTQRCHFVCNSFTARSARYTLIESLK	no	yes	yes
Caudoviricetes sp.	TPA: Caudoviricetes sp. isolate cts8N3	BK019076.1	-	33664	33440	DAH38322.1	TCATTTTAAGCTCTCAATAAGGGTCTGTCGGGCGCTTCGCGCAGTAACGGAGTTGCATACGAAATGACAACGCTGAGTCATGACAAGCCAACCGGTGAGGTCAAGGCCCATGATGTATTCGGGGCGAGACGCGCGCACCACACGATCGCGGCGTGGGTCGATGTTATAGTCTTTTTGCATTTGGTCTACGACCGCGTGGTCGCGGTCAACGATTAAGATATTCAT	MNILIVDRDHAVVDQMQKDYNIDPRRDRVVRASRPEYIMGLDLTGWLVMTQRCHFVCNSVTARSARQTLIESLK	no	yes	unknown, Caudoviricetes
Caudoviricetes sp.	TPA: Caudoviricetes sp. isolate ctQHK5, partial genome	BK037900.1	+	40892	41116	manually annotated	TTGAATATCTTAGTCGTTGATCGCAGTCCGCGCGTCGTGGACGAAATTGTTAAACGCTACCAAATTAACCCGAGGGAGAACAAAGTGCGGCGGGTCAGCCGCCCGGAGCAATTGCTCGGCATGGACCTTACCGGCTGGCTTGTAATGACTGCCCGCTACCATCTTGTGTGTGACACGTTTTCCGCCCGTATTGTTCGTGAAGATTTGATTGAGGAATTGAAATGA	MNILVVDRSPRVVDEIVKRYQINPRENKVRRVSRPEQLLGMDLTGWLVMTARYHLVCDTFSARIVREDLIEELK	yes	yes	unknown, Caudoviricetes	extended from DAO67526.1 protein entry
Campylobacter phage A144	Campylobacter phage A144	MG065648.1	-	20814	20590	manually annotated	TCATTTTAAGCTCTCAATAAGTGTCTGTCTGGCGCTTCGCGCAGTAAAGGAGTTGCATACGAAATGGCAACGCCGAGTTATGACAAGTCAACCGGTGAGGTCAAGGCCCATGATGCGTCCGGGATGGGACGCGCGCACCACATGATTGCGGCGTGGGTCGATGCAGAAGTCTTTTTGCATTTGGTCTACTACCGCGGGGTCGCGGTCAACGATTAAGATATTCAT	MNILIVDRDPAVVDQMQKDFCIDPRRNHVVRASHPGRIMGLDLTG	no	no	yes	manually annotated, premature stop codon
Escherichia phage Sloth	hypothetical protein [Escherichia phage Sloth]	KX534339	+	16257	16481	ANY29930.1	ATGAATATCTTAGTCGTTGACCGCAGTATGCGCGTCGTGGACGAAATTGTTAAACGCTACCAAATTAACCCGAGGGAGAACAAAGTTCGGCGGGTAAGTCGCCCGGAGCAATTGCTCGGCCTGGACCTTACCGGCTGGCTTGTAATGACTGCTAGCAGCCATCTTGTGTGTGGCACGTTTTCCGCCCGTATTGTTCGTGAAAATTTGATCAAGGAGTTGAAATGA	MNILVVDRSMRVVDEIVKRYQINPRENKVRRVSRPEQLLGLDLTGWLVMTASSHLVCGTFSARIVRENLIKELK	no	no	yes
Escherichia phage vb_EcoS_bov11C2	hypothetical protein [Escherichia phage vb_EcoS_bov11C2]	MT884012.2	-	25952	25728	QNR53550.1	TCATTTCAACTCCTCGATCAGATTCATACGAACAACACGGGCCGAAAAAGCGTCACACACAAGATGACAACTGGCGGTCATTACAAGCCAGCCGGTAAGGTGCATGCCAAGCAATTGCTCCGGGCGACTGACCCGCCGCACTTTGTTCTCCCTCGGGTTAATTTGGTAGCGTTTAACAATTTCGTCCACGACGCGCATACTGCGGTCAACGACTAAGATATTCAT	MNILVVDRSMRVVDEIVKRYQINPRENKVRRVSRPEQLLGMHLTGWLVMTASCHLVCDAFSARVVRMNLIEELK	no	no	yes
Escherichia phage vB_EcoS_bov15_1	hypothetical protein [Escherichia phage vB_EcoS_bov15_1]	MT951623	-	25952	25728	QOI69571.1	TCATTTCAACTCCTCGATCAGATTCATACGAACAACACGGGCCGAAAAAGCGTCACACACAAGATGACAACTGGCGGTCATTACAAGCCAGCCGGTAAGGTGCATGCCAAGCAATTGCTCCGGGCGACTGACCCGCCGCACTTTGTTCTCCCTCGGGTTAATTTGGTAGCGTTTAACAATTTCGTCCACGACGCGCATACTGCGGTCAACGACTAAGATATTCAT	MNILVVDRSMRVVDEIVKRYQINPRENKVRRVSRPEQLLGMHLTGWLVMTASCHLVCDAFSARVVRMNLIEELK	no	no	yes
Escherichia phage vb_EcoS_bov16_1	hypothetical protein [Escherichia phage vb_EcoS_bov16_1]	MT884013	-	25952	25728	QNR53624.1	TCATTTCAACTCCTCGATCAGATTCATACGAACAACACGGGCCGAAAAAGCGTCACACACAAGATGACAACTGGCGGTCATTACAAGCCAGCCGGTAAGGTGCATGCCAAGCAATTGCTCCGGGCGACTGACCCGCCGCACTTTGTTCTCCCTCGGGTTAATTTGGTAGCGTTTAACAATTTCGTCCACGACGCGCATACTGCGGTCAACGACTAAGATATTCAT	MNILVVDRSMRVVDEIVKRYQINPRENKVRRVSRPEQLLGMHLTGWLVMTASCHLVCDAFSARVVRMNLIEELK	no	no	yes
Escherichia phage vb_EcoS_bov25_1D	hypothetical protein [Escherichia phage vb_EcoS_bov25_1D]	MT884015.2	-	25922	25698	QNR53760.1	TCATTTCAACTCCTCGATCAGATTCATACGAACAACACGGGCCGAAAAAGCGTCACACACAAGATGACAACTGGCGGTCATTACAAGCCAGCCGGTAAGGTGCATGCCAAGCAATTGCTCCGGGCGACTGACCCGCCGCACTTTGTTCTCCCTCGGGTTAATTTGGTAGCGTTTAACAATTTCGTCCACGACGCGCATACTGCGGTCAACGACTAAGATATTCAT	MNILVVDRSMRVVDEIVKRYQINPRENKVRRVSRPEQLLGMHLTGWLVMTASCHLVCDAFSARVVRMNLIEELK	no	no	yes
Escherichia virus TH11	UNVERIFIED: Escherichia virus TH11	MT446389	-	30481	30260	manually annotated	TCATTTTAATTCCGCCATTAAATTTTCACGTACAATACGGGCCGAGAATGCGTCGCACACAAGATGGCAACGCGCCGTCATGACAAGCCAGCCAGTTAGGTCAAGGCCCAGCAATTGATGAGGTTGGCTTGCGCGCCTTACTTTATTTCCAGGGAAAACCTGGTAGCGTTTAATTATTTCATCCACGACGCGAGGACTTCGGTCGACGACTAAGATATTCAT	MNILVVDRSPRVVDEIIKRYQVFPGNKVRRASQPHQLLGLDLTGWLVMTARCHLVCDAFSARIVRENLMAELK	no	no	yes	manually annotated
Escherichia virus TH13	UNVERIFIED: Escherichia virus TH13	MT446391.1	-	26052	25831	manually annotated	TCATTTTAATTCCGCCATTAAATTTTCACGTACAATACGGGCCGAGAATGCGTCGCACACAAGATGGCAACGCGCCGTCATGACAAGCCAGCCAGTTAGGTCAAGGCCCAGCAATTGATGAGGTTGGCTTGCGCGCCTTACTTTATTTCCAGGGAAAACCTGGTAGCGTTTAATTATTTCATCCACGACGCGAGGACTTCGGTCGACGACTAAGATATTCAT	MNILVVDRSPRVVDEIIKRYQVFPGNKVRRASQPHQLLGLDLTGWLVMTARCHLVCDAFSARIVRENLMAELK	no	no	yes	manually annotated
Sodalis phage SO1	Sodalis phage SO1	NC_013600	-	25452	25243	manually annotated	TCAAATTTGCACGAACACTACGGGCGGAAAACGTGTCACACACACAAGATGACAGCGGGCAGTCATTACAAGCCAGCCAGTAAGGTCCATGCCCAGGATGTGTTCCGGACGTGACACACGACGCACTTTGTTCTCCCTCGGGTTTATTTGGTAGCGTTTAACAATTTCGTCCACGACGCGCATACTGCGATCAACGACTAAGATATTCAA	MNILVVDRSMRVVDEIVKRYQINPRENKVRRVSRPEHILGMDLTGWLVMTARCHLVCVTRFPPVVFVQI	no	no	yes	manually annotated
Escherichia phage SECphi4	Escherichia phage SECphi4	MT331608.1	-	1184	963	manually annotated	TCATTTTAATTCCGCCATTAAATTTTCACGTACAATACGGGACGAGAATGCGTCGCACACAAGATGGCAATGCGCCGTCATGACAAGCCAGCCAGTTAGGTCAAGGCCTAGCAATTGATGCGGTTGGCTTGCGCGCCTTACTTTATTTCCAGGGAAAACCTGGTAGCGTTTAATTATTTCATCCACGACGCGCGGACTGCGATCGACGACTAAGATATTCAT	MNILVVDRSPRVVDEIIKRYQVFPGNKVRRASQPHQLLGLDLTGWLVMTAHCHLVCDAFSSRIVRENLMAELK	no	no	yes	manually annotated
Escherichia phage SECphi6	Escherichia phage SECphi6	CADCZA000000000.2	+	6486	6710	manually annotated	GTGAATATCTTAATCGTTGACCGCGACCCGGCGGTCGTAAACCAAATGCAAAAAGACTACGGCATTGACCCGCGGCGCAATCATGTGGTGCGCGCGTCTTGTCCAGGACGCATCATGGGCCTTGACCTCACCGGTTGGCTTGTCATGACTCAGCGTTGCCATTTCGTATGCAACTCCGTTACTGCGCGAAGCGCCCGACAGACCCTTATTGAGAGCTTAAAATGA	MNILIVDRDPAVVNQMQKDYGIDPRRNHVVRASCPGRIMGLDLTGWLVMTQRCHFVCNSVTARSARQTLIESLK	no	no	yes	manually annotated
Escherichia phage vB_EcoS-CHD2B1	Escherichia phage vB_EcoS-CHD2B1	MZ234026.1	+	14347	14571	USL86281.1	ATGAATATCTTAATCGTTGACCGCGACCCCGCGGTAGTGGACCAAATGCAAAGGGACTTCATCATTGACCCGCGCCGCGACCGAGTGATGCGCGCCAGCCGCCCGGAATACATCCTGGGCCTGGACCTCACCGGCTGGCTTGTCATAACCAAGCGTTGCCATTTTGTATGCAACTCCGTTACTGCGCGAAGCGCCCGCTACACCCTTATTGAGAGCTTAAAATGA	MNILIVDRDPAVVDQMQRDFIIDPRRDRVMRASRPEYILGLDLTGWLVITKRCHFVCNSVTARSARYTLIESLK	no	yes	yes
