## Supplementary Table S7 for "Diversification of molecular pattern recognition in bacterial NLR-like proteins"

### Sheet: Sheet1
Plasmids
Identifier	Name	Ori	Antibiotic resistance	Inducer	Sequence of the insert	Origin	Comment
M0241	pBAD-GFP	pBR322	AmpR	Arabinose	ATGTCAAAAGGAGAAGAACTTTTTACAGGTGTAGTACCTATCTTGGTTGAATTGGATGGTGATGTTAACGGTCACAAATTTTCTGTACGTGGTGAAGGTGAAGGTGATGCAACTAACGGTAAATTGACACTTAAATTCATTTGTACAACTGGAAAACTTCCTGTTCCTTGGCCTACTCTTGTTACAACATTGACATATGGAGTACAATGTTTTTCACGTTATCCTGATCATATGAAACGTCACGATTTTTTTAAATCTGCTATGCCAGAAGGTTATGTACAAGAACGTACAATTTCATTTAAAGATGACGGAACATATAAAACACGTGCTGAAGTAAAATTCGAAGGTGACACTCTTGTTAATCGTATCGAATTGAAAGGAATCGATTTCAAAGAAGAT…	Adapted from Thermo Fisher Scientific V43001, see Bernheim and Sorek, 2021	expression of GFP as control
P00718	pBAD-3-gene operon	pBR322	AmpR	Arabinose	ATGAAGTCCAGAATCGGGCCAAACGGGGTTCATTTCTTCGACCGAAATACAGGTCTGAATGTCCTTTTAGACGAGTTTTGCCCTCATCAGACGGTCTGGTCGAAGTCTCCTCGCCAGGTATCCGTTGCGCTCACCAATCTTTGTGACCTCCACTGCGCACATTGTTTTGCGCCCAAGCACAAGGCATTGCTACATACTGACCAAGTGCTTACTTGGTTAAAAGAACTGGATACTGAAGGATGCCTCGGTATCGGATTTGGTGGCGGAGAACCAACACTACATCCTGATTTCGTCGAAATATGCAAACGGGCTGCTGGGGAAACTCATCTTGCAGTCACATTTACGACTCATGGTCACCGTCTGACCCAACCATTGGTTAAAAACCTCAAAGGTACGATC…	This study, GenScript	expression of the three genes of KpAvs2 system from Klebsiella pneumoniae SV_15
P00824	pBAD-Avap1	pBR322	AmpR	Arabinose	ATGAAGTCCAGAATCGGGCCAAACGGGGTTCATTTCTTCGACCGAAATACAGGTCTGAATGTCCTTTTAGACGAGTTTTGCCCTCATCAGACGGTCTGGTCGAAGTCTCCTCGCCAGGTATCCGTTGCGCTCACCAATCTTTGTGACCTCCACTGCGCACATTGTTTTGCGCCCAAGCACAAGGCATTGCTACATACTGACCAAGTGCTTACTTGGTTAAAAGAACTGGATACTGAAGGATGCCTCGGTATCGGATTTGGTGGCGGAGAACCAACACTACATCCTGATTTCGTCGAAATATGCAAACGGGCTGCTGGGGAAACTCATCTTGCAGTCACATTTACGACTCATGGTCACCGTCTGACCCAACCATTGGTTAAAAACCTCAAAGGTACGATC…	This study, GenScript	expression of only Avap1
P00825	pBAD-Avap2	pBR322	AmpR	Arabinose	ATGAAAATTTGGAACGGATACGGATCTGAGCATTCGATGAACTTAGTTCTCATCGGAAAATTCAAGCAAGAGCAAGATGCAGTGAAGGTCGAGAAGGATATTAAAACGCTCAGTACTCAGGCTGAGAAAGATGAATGTTACTCGATCCCTTTTGATGAGCCAGAGAATCAACGGTTTTCAGATGAAATGCTCTCATTACTATGCAGCTTAAAACTCCACACTTTAGGACCAACCGATCTTGGTCAATTGGTGTCAGATCATCATCTAGATCGTGAAGGCGATAGAATAACAATAACTACTGATGAGGCAGAGGTATCCGCGTTCGTGAAGCTGTTTATCGAGGCTGGAGCAAAGGTCGAGATTTTCTCAGCGCATGACTATCCGTCCGATTCCAGCGAC…	This study, GenScript	expression of only Avap2
P01853	pBAD-KpAvs2	pBR322	AmpR	Arabinose	TTGAAAGAGGATGCATTGATGCCTGAAGTAAATTGGAAAGTATTCAACGAACTGCCCGGTGCAGCAGATGTGAACTTCGAAAACCTTTGCCGCGCTCTGGTACGCCGACACTATGGTCGTTTCGGTCGCTTTAAGCAACTTGCAAATCAGCCTGGGGTGGAGTTTCACCTCGAGCTGACGGAGCCTTGTGATCTCGGTGCGCCACCAAGCTGGATTGGTTGGCAATGCAAGTGGTATGAGCTGGTGAATGGACAAGATTTGGGAGCCTCCCGCCGCAATAAGATCATCGAAGGTATCGAAAAGACGCGTAAGCATGTCCCTGGAGTGACCAACTGGAAGCTTTGGACTTATCACACGTTAACAAAAGGAGATCAAGAGTGGTTCTTCGCGCTAGAGCAA…	This study	expression of only KpAvs2
P01855	pBAD-3-gene operon, Avap1stop	pBR322	AmpR	Arabinose	ATGAAGTCCAGAATCGGGCCAAACGGGGTTCATTTCTTCGACTGAAATACAGGTCTGAATGTCCTTTTAGACGAGTTTTGCCCTCATCAGACGGTCTGGTCGAAGTCTCCTCGCCAGGTATCCGTTGCGCTCACCAATCTTTGTGACCTCCACTGCGCACATTGTTTTGCGCCCAAGCACAAGGCATTGCTACATACTGACCAAGTGCTTACTTGGTTAAAAGAACTGGATACTGAAGGATGCCTCGGTATCGGATTTGGTGGCGGAGAACCAACACTACATCCTGATTTCGTCGAAATATGCAAACGGGCTGCTGGGGAAACTCATCTTGCAGTCACATTTACGACTCATGGTCACCGTCTGACCCAACCATTGGTTAAAAACCTCAAAGGTACGATC…	This study	expression of the 3-gene KpAvs2 operon with a premature stop codon in Avap1
P00827	pBAD-3-gene operon, KpAvs2K71A	pBR322	AmpR	Arabinose	ATGAAGTCCAGAATCGGGCCAAACGGGGTTCATTTCTTCGACCGAAATACAGGTCTGAATGTCCTTTTAGACGAGTTTTGCCCTCATCAGACGGTCTGGTCGAAGTCTCCTCGCCAGGTATCCGTTGCGCTCACCAATCTTTGTGACCTCCACTGCGCACATTGTTTTGCGCCCAAGCACAAGGCATTGCTACATACTGACCAAGTGCTTACTTGGTTAAAAGAACTGGATACTGAAGGATGCCTCGGTATCGGATTTGGTGGCGGAGAACCAACACTACATCCTGATTTCGTCGAAATATGCAAACGGGCTGCTGGGGAAACTCATCTTGCAGTCACATTTACGACTCATGGTCACCGTCTGACCCAACCATTGGTTAAAAACCTCAAAGGTACGATC…	This study, GenScript	expression of the 3-gene KpAvs2 operon with a point mutation in the nuclease domain of KpAvs2
P00826	pBAD-3-gene operon, KpAvs2K337A	pBR322	AmpR	Arabinose	ATGAAGTCCAGAATCGGGCCAAACGGGGTTCATTTCTTCGACCGAAATACAGGTCTGAATGTCCTTTTAGACGAGTTTTGCCCTCATCAGACGGTCTGGTCGAAGTCTCCTCGCCAGGTATCCGTTGCGCTCACCAATCTTTGTGACCTCCACTGCGCACATTGTTTTGCGCCCAAGCACAAGGCATTGCTACATACTGACCAAGTGCTTACTTGGTTAAAAGAACTGGATACTGAAGGATGCCTCGGTATCGGATTTGGTGGCGGAGAACCAACACTACATCCTGATTTCGTCGAAATATGCAAACGGGCTGCTGGGGAAACTCATCTTGCAGTCACATTTACGACTCATGGTCACCGTCTGACCCAACCATTGGTTAAAAACCTCAAAGGTACGATC…	This study, GenScript	expression of the 3-gene KpAvs2 operon with a point mutation in the NTPase domain of KpAvs2
P01856	pBAD-3-gene operon, KpAvs2Δ1066-1352	pBR322	AmpR	Arabinose	ATGAAGTCCAGAATCGGGCCAAACGGGGTTCATTTCTTCGACCGAAATACAGGTCTGAATGTCCTTTTAGACGAGTTTTGCCCTCATCAGACGGTCTGGTCGAAGTCTCCTCGCCAGGTATCCGTTGCGCTCACCAATCTTTGTGACCTCCACTGCGCACATTGTTTTGCGCCCAAGCACAAGGCATTGCTACATACTGACCAAGTGCTTACTTGGTTAAAAGAACTGGATACTGAAGGATGCCTCGGTATCGGATTTGGTGGCGGAGAACCAACACTACATCCTGATTTCGTCGAAATATGCAAACGGGCTGCTGGGGAAACTCATCTTGCAGTCACATTTACGACTCATGGTCACCGTCTGACCCAACCATTGGTTAAAAACCTCAAAGGTACGATC…	This study	expression of the 3-gene KpAvs2 operon with a deletion of the C-terminal recognition domain of KpAvs2
P01857	pBAD-Avap2-Strep, KpAvs2-HA	pBR322	AmpR	Arabinose	ATGTGGTCGCACCCGCAGTTTGAAAAGGGTGGAGGTTCGGGCGGTGGGAGCGGCGGCAGTGCGTGGTCGCATCCTCAGTTTGAAAAGTCAGCTAAAATTTGGAACGGATACGGATCTGAGCATTCGATGAACTTAGTTCTCATCGGAAAATTCAAGCAAGAGCAAGATGCAGTGAAGGTCGAGAAGGATATTAAAACGCTCAGTACTCAGGCTGAGAAAGATGAATGTTACTCGATCCCTTTTGATGAGCCAGAGAATCAACGGTTTTCAGATGAAATGCTCTCATTACTATGCAGCTTAAAACTCCACACTTTAGGACCAACCGATCTTGGTCAATTGGTGTCAGATCATCATCTAGATCGTGAAGGCGATAGAATAACAATAACTACTGATGAGGCA…	This study	expression of the N-terminal TwinStrep-tagged Avap2 and C-terminal HA-tagged KpAvs2
P01858	pBAD-Avap2-Strep, KpAvs2Δ1066-1352-HA	pBR322	AmpR	Arabinose	ATGTGGTCGCACCCGCAGTTTGAAAAGGGTGGAGGTTCGGGCGGTGGGAGCGGCGGCAGTGCGTGGTCGCATCCTCAGTTTGAAAAGTCAGCTAAAATTTGGAACGGATACGGATCTGAGCATTCGATGAACTTAGTTCTCATCGGAAAATTCAAGCAAGAGCAAGATGCAGTGAAGGTCGAGAAGGATATTAAAACGCTCAGTACTCAGGCTGAGAAAGATGAATGTTACTCGATCCCTTTTGATGAGCCAGAGAATCAACGGTTTTCAGATGAAATGCTCTCATTACTATGCAGCTTAAAACTCCACACTTTAGGACCAACCGATCTTGGTCAATTGGTGTCAGATCATCATCTAGATCGTGAAGGCGATAGAATAACAATAACTACTGATGAGGCA…	This study	expression of the N-terminal TwinStrep-tagged Avap2 and C-terminal HA-tagged KpAvs2 deleted for its C-terminal recognition domain
P01859	pBAD-Avap2, KpAvs2-HA	pBR322	AmpR	Arabinose	AAAATTTGGAACGGATACGGATCTGAGCATTCGATGAACTTAGTTCTCATCGGAAAATTCAAGCAAGAGCAAGATGCAGTGAAGGTCGAGAAGGATATTAAAACGCTCAGTACTCAGGCTGAGAAAGATGAATGTTACTCGATCCCTTTTGATGAGCCAGAGAATCAACGGTTTTCAGATGAAATGCTCTCATTACTATGCAGCTTAAAACTCCACACTTTAGGACCAACCGATCTTGGTCAATTGGTGTCAGATCATCATCTAGATCGTGAAGGCGATAGAATAACAATAACTACTGATGAGGCAGAGGTATCCGCGTTCGTGAAGCTGTTTATCGAGGCTGGAGCAAAGGTCGAGATTTTCTCAGCGCATGACTATCCGTCCGATTCCAGCGACGCC…	This study	expression of Avap2 and C-terminal HA-tagged KpAvs2
M0143	pBbA2k-RFP	p15A	KanR	aTc	ATGGCGAGTAGCGAAGACGTTATCAAAGAGTTCATGCGTTTCAAAGTTCGTATGGAAGGTTCCGTTAACGGTCACGAGTTCGAAATCGAAGGTGAAGGTGAAGGTCGTCCGTACGAAGGTACCCAGACCGCTAAACTGAAAGTTACCAAAGGTGGTCCGCTGCCGTTCGCTTGGGACATCCTGTCCCCGCAGTTCCAGTACGGTTCCAAAGCTTACGTTAAACACCCGGCTGACATCCCGGACTACCTGAAACTGTCCTTCCCGGAAGGTTTCAAATGGGAACGTGTTATGAACTTCGAAGACGGTGGTGTTGTTACCGTTACCCAGGACTCCTCCCTGCAAGACGGTGAGTTCATCTACAAAGTTAAACTGCGTGGTACCAACTTCCCGTCCGACGGT…	Addgene #35327, from Lee and Keesling, 2011	expression of RFP as control
P00571	pBbA2k-Ksap1	p15A	KanR	aTc	ATGAATATCTTAATCGTTGACCGCGACCCCGCGGTAGTATACCAAATGCAAAGAGACTATAACATCGACCCACGCCGCGATCACGTGAAGCGCGTGTCACGGCCTGAATATATCCTGGGCCTGGATCTTACCGGCTGGCTTGTCATAACCAAGCGTTGCCATTTCGTGTGTAACTCCTTCACCGCGCGCAGCGCCCGACACACCCTTATTGAGAGCTTAAAATGA	This study, GenScript	expression of SECphi18 Ksap1
P01860	pBbA2k-Ksap1L47R	p15A	KanR	aTc	ATGAATATCTTAATCGTTGACCGCGACCCCGCGGTAGTATACCAAATGCAAAGAGACTATAACATCGACCCACGCCGCGATCACGTGAAGCGCGTGTCACGGCCTGAATATATCCTGGGCCTGGATCTTACCGGCTGGCGTGTCATAACCAAGCGTTGCCATTTCGTGTGTAACTCCTTCACCGCGCGCAGCGCCCGACACACCCTTATTGAGAGCTTAAAATGA	This study	expression of SECphi18 Ksap1 carrying a point mutation identified in the escaper screen
P01861	pBbA2k-Ksap1T50P	p15A	KanR	aTc	ATGAATATCTTAATCGTTGACCGCGACCCCGCGGTAGTATACCAAATGCAAAGAGACTATAACATCGACCCACGCCGCGATCACGTGAAGCGCGTGTCACGGCCTGAATATATCCTGGGCCTGGATCTTACCGGCTGGCTTGTCATACCCAAGCGTTGCCATTTCGTGTGTAACTCCTTCACCGCGCGCAGCGCCCGACACACCCTTATTGAGAGCTTAAAATGA	This study	expression of SECphi18 Ksap1 carrying a point mutation identified in the escaper screen
P01862	pBbA2k-Ksap1SECphi6	p15A	KanR	aTc	GTGAATATCTTAATCGTTGACCGCGACCCGGCGGTCGTAAACCAAATGCAAAAAGACTACGGCATTGACCCGCGGCGCAATCATGTGGTGCGCGCGTCTTGTCCAGGACGCATCATGGGCCTTGACCTCACCGGTTGGCTTGTCATGACTCAGCGTTGCCATTTCGTATGCAACTCCGTTACTGCGCGAAGCGCCCGACAGACCCTTATTGAGAGCTTAAAATGA	This study	expression of SECphi6 homolog of Ksap1 from SECphi18
P01863	pBbA2k-Ksap1K30V L39M F60V	p15A	KanR	aTc	ATGAATATCTTAATCGTTGACCGCGACCCCGCGGTAGTATACCAAATGCAAAGAGACTATAACATCGACCCACGCCGCGATCACGTGGTGCGCGTGTCACGGCCTGAATATATCATGGGCCTGGATCTTACCGGCTGGCTTGTCATAACCAAGCGTTGCCATTTCGTGTGTAACTCCGTTACCGCGCGCAGCGCCCGACACACCCTTATTGAGAGCTTAAAAAGCAGCGGCGATTATAAGGATCATGATGGTGATTATAAGGATCATGATATCGACTACAAAGACGATGACGACAAGTGA	This study, Twist Bioscience	expression of Ksap1 from SECphi18 carrying three substitions found in SECphi6 Ksap1 homolog. It is also carrying a FLAG tag on the C -terminal end
P01864	pBbA2k-Ksap1-FLAG	p15A	KanR	aTc	ATGAATATCTTAATCGTTGACCGCGACCCCGCGGTAGTATACCAAATGCAAAGAGACTATAACATCGACCCACGCCGCGATCACGTGAAGCGCGTGTCACGGCCTGAATATATCCTGGGCCTGGATCTTACCGGCTGGCTTGTCATAACCAAGCGTTGCCATTTCGTGTGTAACTCCTTCACCGCGCGCAGCGCCCGACACACCCTTATTGAGAGCTTAAAAAGCAGCGGCGATTATAAGGATCATGATGGTGATTATAAGGATCATGATATCGACTACAAAGACGATGACGACAAGTGA	This study	expression of Ksap1 from SECphi18 with a C-terminal FLAG-tag
P01865	pBbA2k-SECphi18-terminase	p15A	KanR	aTc	ATGCGTAACTATGCGGCAGAACACCGCGCACTGGAACGCGCGATCGCAAAGCGCAACCTACCGCCACGCCCGACACGCGTTGCGCAGGCGGTGCGTCTTTACCAGCCTGATTGCCTACCGCACCAGGTCGAACTACTGCGCGACACAAAGACTAAAATACTCGGCCTGTGTTCCGGCTTCGGTGGTGGAAAGTCGTGGGTCGCTGCGCGTAAGGTAATCCAGCTTCTCACCCTGAACCCTGGTCATGATGGAATTGTGACGGAACCGACTATTCCGCTCCTGGTTAAAATTATGTATCCGGAATTGGAAAAGGCGTTTGACGAGGCTGGCTTCCGGTGGAAGTTCAATAAGCAGGACAAGATCTATAATGTGCTGGTGAAAGGAAAATGGACTCGCGTT…	This study	expression of SECphi18 large terminase subunit
P01866	pBbA2k-SECphi6-terminase	p15A	KanR	aTc	ATGCGTAACTATGCGGCAGAACATCGCGCCCTTGAACGAGCGATCGCAAAGCGAAACCGACCGCCGCGCCCGACACGCGTTGCGCAGGCCGTCCGCCTTTACCAGCCTGATTGCTTGCCGCACCAGGTTGAACTACTGCGCGACACGAAGACTAAAATCCTCGGCCTGTGTTCCGGCTTCGGTGGCGGCAAGTCATGGGTTGCGGCGCGAAAGGTCATCCAGCTTTTAACACTGAACCACGGCCATGATGGCATCGTGACAGAACCGACTATTCCACTTCTGGTCAAAATCATGTACCCGGAATTGGAAAAGGCATTCGACGAGGCTGGATTTCGGTGGAAGTTCAATAAGCAGGACAAGATTTATAGCGTGCTGGTGAAAGGCAAATGGACGCGCGTA…	This study	expression of SECphi6 large terminase subunit
Strains
Strain number		Name	Species	Strain	Plasmid	Reference
	DH5α	E. coli	DH5α			NEB #C2987H
	MG1655	E. coli	MG1655			ATCC 47076
S01845	Control	E. coli	MG1655	pBAD-GFP	pBAD-GFP	Adapted from Thermo Fisher Scientific V43001, see Bernheim and Sorek, 2021
S01880	3-gene operon	E. coli	MG1655	pBAD-3-gene operon	pBAD-3-gene operon	This study
S03105	Avap1	E. coli	MG1655	pBAD-Avap1	pBAD-Avap1	This study
S03106	Avap2	E. coli	MG1655	pBAD-Avap2	pBAD-Avap2	This study
S03080	KpAvs2	E. coli	MG1655	pBAD-KpAvs2	pBAD-KpAvs2	This study
S03081	3-gene operon, Avap1stop	E. coli	MG1655	pBAD-3-gene operon, Avap1stop	pBAD-3-gene operon, Avap1stop	This study
S03079	3-gene operon, KpAvs2K71A	E. coli	MG1655	pBAD-3-gene operon, KpAvs2K71A	pBAD-3-gene operon, KpAvs2K71A	This study
S03078	3-gene operon, KpAvs2K337A	E. coli	MG1655	pBAD-3-gene operon, KpAvs2K337A	pBAD-3-gene operon, KpAvs2K337A	This study
S03102	3-gene operon, KpAvs2Δ1066-1352	E. coli	MG1655	pBAD-3-gene operon, KpAvs2Δ1066-1352	pBAD-3-gene operon, KpAvs2Δ1066-1352	This study
S03101	Avap2-Strep, KpAvs2-HA	E. coli	MG1655	pBAD-Avap2-Strep, KpAvs2-HA	pBAD-Avap2-Strep, KpAvs2-HA	This study
S03103	Avap2-Strep, KpAvs2Δ1066-1352-HA	E. coli	MG1655	pBAD-Avap2-Strep, KpAvs2Δ1066-1352-HA	pBAD-Avap2-Strep, KpAvs2Δ1066-1352-HA	This study
S03104	Avap2, KpAvs2-HA	E. coli	MG1655	pBAD-Avap2, KpAvs2-HA	pBAD-Avap2, KpAvs2-HA	This study
S03109	Control+RFP	E. coli	MG1655	pBAD-GFP, pBbA2k-RFP	pBAD-GFP; pBbA2k-RFP	This study
S03107	Control+Ksap1	E. coli	MG1655	pBAD-GFP, pBbA2k-Ksap1	pBAD-GFP; pBbA2k-Ksap1	This study
S03110	3-gene operon+RFP	E. coli	MG1655	pBAD-3-gene operon, pBbA2k-RFP	pBAD-3-gene operon; pBbA2k-RFP	This study
S03108	3-gene operon+ Ksap1	E. coli	MG1655	pBAD-3-gene operon, pBbA2k-Ksap1	pBAD-3-gene operon; pBbA2k-Ksap1	This study
S03111	3-gene operon, KpAvs2K71A+RFP	E. coli	MG1655	pBAD-3-gene operon, KpAvs2K71A, pBbA2k-RFP	pBAD-3-gene operon, KpAvs2K71A; pBbA2k-RFP	This study
S03112	3-gene operon, KpAvs2K71A+Ksap1	E. coli	MG1655	pBAD-3-gene operon, KpAvs2K71A, pBbA2k-Ksap1	pBAD-3-gene operon, KpAvs2K71A; pBbA2k-Ksap1	This study
S03113	Control+Ksap1L47R	E. coli	MG1655	pBAD-GFP, pBbA2k-Ksap1L47R	pBAD-GFP; pBbA2k-Ksap1L47R	This study
S03114	Control+Ksap1T50P	E. coli	MG1655	pBAD-GFP, pBbA2k-Ksap1T50P	pBAD-GFP; pBbA2k-Ksap1T50P	This study
S03115	Control+Ksap1SECphi6	E. coli	MG1655	pBAD-GFP, pBbA2k-Ksap1SECphi6	pBAD-GFP; pBbA2k-Ksap1SECphi6	This study
S03119	Control+Ksap1K30V L39M F60V	E. coli	MG1655	pBAD-GFP, pBbA2k-Ksap1K30V L39M F60V	pBAD-GFP; pBbA2k-Ksap1K30V L39M F60V	This study
S03116	3-gene operon+Ksap1L47R	E. coli	MG1655	pBAD-3-gene operon, pBbA2k-Ksap1L47R	pBAD-3-gene operon; pBbA2k-Ksap1L47R	This study
S03117	3-gene operon+Ksap1T50P	E. coli	MG1655	pBAD-3-gene operon, pBbA2k-Ksap1T50P	pBAD-3-gene operon; pBbA2k-Ksap1T50P	This study
S03118	3-gene operon+Ksap1SECphi6	E. coli	MG1655	pBAD-3-gene operon, pBbA2k-Ksap1SECphi6	pBAD-3-gene operon; pBbA2k-Ksap1SECphi6	This study
S03120	3-gene operon+Ksap1K30V L39M F60V	E. coli	MG1655	pBAD-3-gene operon, pBbA2k-Ksap1K30V L39M F60V	pBAD-3-gene operon; pBbA2k-Ksap1K30V L39M F60V	This study
S03122	Ksap1-Flag	E. coli	MG1655	pBbA2k-Ksap1-FLAG	pBbA2k-Ksap1-FLAG	This study
S03126	SECphi18-terminase	E. coli	MG1655	pBbA2k-SECphi18-terminase	pBbA2k-SECphi18-terminase	This study
S03127	SECphi6-terminase	E. coli	MG1655	pBbA2k-SECphi6-terminase	pBbA2k-SECphi6-terminase	This study
Phages
Name	Genus	Species	Morphotype	Host	Life cycle	Type	Temperature of infection (in this study)	Source	Genome sequence accession (NCBI)
Lambda-Vir	Lambdavirus	Lambdavirus lambda	Siphoviridae	E. coli	Lytic	dsDNA		Udi Qimron	NC_001416.1
P1	Punavirus	Punavirus P1	Myoviridae	E. coli	Lysogenic	dsDNA		Udi Qimron	AF234172.1
SECphi17	Bullavirinae	unclassified	Microviridae	E. coli	?	ssDNA		Doron, Melamed et al., 2018	LT960607.1
SECphi18	Dhillonvirus	unclassified	Siphoviridae	E. coli	Lytic	dsDNA	25°C	Doron, Melamed et al., 2018	LT960609.1/NC_073071.1
SECphi27	Warwickvirus	Warwickvirus SECphi27	Siphoviridae	E. coli	?	dsDNA		Doron, Melamed et al., 2018	LT961732.1
T2	Tequatrovirus	Tequatrovirus T2	Myoviridae	E. coli	Lytic	dsDNA	37°C	German Collection of Microorganisms and Cell Cultures GmbH (DSMZ) (DSM 16352)	LC348380.1
T4	Tequatrovirus	Tequatrovirus T4	Myoviridae	E. coli	Lytic	dsDNA		Udi Qimron	AF158101.6
T6	Tequatrovirus	Tequatrovirus T6	Myoviridae	E. coli	Lytic	dsDNA		German Collection of Microorganisms and Cell Cultures GmbH (DSMZ) (DSM 4622)	MH550421.1
T7	Teseptimavirus	Teseptimavirus T7	Podoviridae	E. coli	Lytic	dsDNA		Udi Qimron	NC_001604.1
T5	Tequintavirus	Tequintavirus T5	Siphoviridae	E. coli	Lytic	dsDNA		Udi Qimron	AY543070.1
SECphi4	Dhillonvirus	unclassified	Siphoviridae	E. coli	?	dsDNA		Millman, Bernheim, Stokar-Avihail et al., 2020	MT331608.1
SECphi6	Dhillonvirus	unclassified	Siphoviridae	E. coli	?	dsDNA	25°C	Millman, Bernheim, Stokar-Avihail et al., 2020	CADCZA020000001.1
