## Supplementary Table S8 for "Diversification of molecular pattern recognition in bacterial NLR-like proteins"

### Sheet: Sheet1
Name	Forward/Reverse	Sequence	For construct	Comment
NB5	F	GGCGAGTTTACGGGTTGTTA	general	Check inserts in pBbA2k plasmid
NB6	R	AGCGAGTCAGTGAGCGAG	general	Check inserts in pBbA2k plasmid
NB21	F	ACCAAAGCCATGACAAAAACG	general	Check inserts in pBAD plasmid
NB22	R	GAGTTTGTAGAAACGCAAAAAGG	general	Check inserts in pBAD plasmid
NB93	F	GGATCATGATATCGACTACAAAGACGATGACGACAAGTGAGGATCCAAACTCGAGTAAG	pBbA2k-Ksap1-Flag	Amplification for KLD assembly
NB94	R	TTATAATCACCATCATGATCCTTATAATCGCCGCTGCTTTTTAAGCTCTCAATAAGGGTG	pBbA2k-Ksap1-Flag	Amplification for KLD assembly
NB113	F	CTTTTAAGAAGGAGATATACATGTGAATATCTTAATCGTTGACCG	pBbA2k-Ksap1SECphi6	Amplification of insert for Gibson assembly
NB114	R	CCTTACTCGAGTTTGGATCCTCATTTTAAGCTCTCAATAAGGGTC	pBbA2k-Ksap1SECphi6	Amplification of insert for Gibson assembly
NB115	F	GGATCCAAACTCGAGTAAGG	pBbA2k-Ksap1SECphi6	Amplification of the backbone for Gibson assembly
NB116	R	ATGTATATCTCCTTCTTAAAAGATCTTTTG	pBbA2k-Ksap1SECphi6	Amplification of the backbone for Gibson assembly
NB117	F	GTCATACCCAAGCGTTGCCA	pBbA2k-Ksap1T50P	Amplification for KLD assembly
NB118	R	AAGCCAGCCGGTAAGATCC	pBbA2k-Ksap1T50P	Amplification for KLD assembly
NB119	F	GGCGTGTCATAACCAAGC	pBbA2k-Ksap1L47R	Amplification for KLD assembly
NB120	R	AGCCGGTAAGATCCAGGC	pBbA2k-Ksap1L47R	Amplification for KLD assembly
NB130	F	TGATAAGAATTCCCAGGCATCAA	pBAD-3-gene operon, KpAvs2Δ1066-1352	Amplification for KLD assembly
NB131	R	TTTTTGCGGAAACGTTGGATC	pBAD-3-gene operon, KpAvs2Δ1066-1352	Amplification for KLD assembly
NB136	F	TTTAAGAAGGAGATATACATATGCGTAACTATGCGGC	pBbA2k-SECphi18-terminase/pBbA2k-SECphi6-terminase	Amplification of insert for Gibson assembly
NB137	R	CCTTACTCGAGTTTGGATCCTTAGTAGAAGTCTACAGTTGGAACAAC	pBbA2k-SECphi18-terminase/pBbA2k-SECphi6-terminase	Amplification of insert for Gibson assembly
NB115	F	GGATCCAAACTCGAGTAAGG	pBbA2k-SECphi18-terminase/pBbA2k-SECphi6-terminase	Amplification of the backbone for Gibson assembly
NB116	R	ATGTATATCTCCTTCTTAAAAGATCTTTTG	pBbA2k-SECphi18-terminase/pBbA2k-SECphi6-terminase	Amplification of the backbone for Gibson assembly
NB146	F	GGAGAAGGATAGCCAGAAGC	pBbA2k-SECphi18-terminase/pBbA2k-SECphi6-terminase	Internal check primer
NB2	R	GGTTAATTCCTCCTGTTAGCCC	pBAD-KpAvs2	Amplification for KLD assembly
NB11	F	TTGAAAGAGGATGCATTGATGC	pBAD-KpAvs2	Amplification for KLD assembly
NB26	F	TTCGACTGAAATACAGGTCTGAATG	pBAD-3-gene operon, Avap1stop	Amplification for KLD assembly
NB27	R	GAAATGAACCCCGTTTGGC	pBAD-3-gene operon, Avap1stop	Amplification for KLD assembly
NB90	F	GGAGGTTCGGGCGGTGGGAGCGGCGGCAGTGCGTGGTCGCATCCTCAGTTTGAAAAGTCAGCTAAAATTTGGAACGGATACG	pBAD-Avap2-Strep, KpAvs2-HA	Amplification of insert for Gibson assembly
NB92	R	ATTAAGCATAATCTGGAACATCATATGGATAGCCGCTGCTTATAGCGACTCCATCCGCAATG	pBAD-Avap2-Strep, KpAvs2-HA	Amplification of insert for Gibson assembly
NB50	F	ATGTTCCAGATTATGCTTAATAAGAATTCCCAGGCATCAAATAAAAC	pBAD-Avap2-Strep, KpAvs2-HA	Amplification of the backbone for Gibson assembly
NB91	R	CACTGCCGCCGCTCCCACCGCCCGAACCTCCACCCTTTTCAAACTGCGGGTGCGACCACATGGTTAATTCCTCCTGTTAGC	pBAD-Avap2-Strep, KpAvs2-HA	Amplification of the backbone for Gibson assembly
NB90	F	GGAGGTTCGGGCGGTGGGAGCGGCGGCAGTGCGTGGTCGCATCCTCAGTTTGAAAAGTCAGCTAAAATTTGGAACGGATACG	pBAD-Avap2-Strep, KpAvs2Δ1066-1352-HA	Amplification of insert for Gibson assembly
NB174	R	CATCATATGGATAGCCGCTGCTTTTTTGCGGAAACGTTGGATC	pBAD-Avap2-Strep, KpAvs2Δ1066-1352-HA	Amplification of insert for Gibson assembly
NB91	R	CACTGCCGCCGCTCCCACCGCCCGAACCTCCACCCTTTTCAAACTGCGGGTGCGACCACATGGTTAATTCCTCCTGTTAGC	pBAD-Avap2-Strep, KpAvs2Δ1066-1352-HA	Amplification of the backbone for Gibson assembly
NB154	F	AGCAGCGGCTATCCATATGATG	pBAD-Avap2-Strep, KpAvs2Δ1066-1352-HA	Amplification of the backbone for Gibson assembly
NB160	F	GGGCTAACAGGAGGAATTAACCATGAAAATTTGGAACGGATACGGATC	pBAD-Avap2, KpAvs2-HA	Amplification of insert for Gibson assembly
NB162	R	GTTTTATTTGATGCCTGGGAATTCTTATTAAGCATAATCTGGAACATCATATGG	pBAD-Avap2, KpAvs2-HA	Amplification of insert for Gibson assembly
NB12	R	GGTTAATTCCTCCTGTTAGC	pBAD-Avap2, KpAvs2-HA	Amplification of the backbone for Gibson assembly
NB50	F	ATGTTCCAGATTATGCTTAATAAGAATTCCCAGGCATCAAATAAAAC	pBAD-Avap2, KpAvs2-HA	Amplification of the backbone for Gibson assembly
