## Supplementary Table S9 for "Diversification of molecular pattern recognition in bacterial NLR-like proteins"

### Sheet: Sheet1
Antibodies
Target	Source	Company	Cat#	Dilution (WB)	Notes
Anti-DYKDDDDK (FLAG) Tag	Rabbit	BioLegend		1:1000
Anti-HA tag	Rabbit	Sigma-Aldrich	H6908	1:3000
Rabbit IgG	Goat	Thermo Fisher Scientific	31460	1:10000	HRP-conjugated
Strep-Tactin® HRP conjugate	–	IBA Lifesciences	2-1502-001	1:10000 – 1:50000	HRP-conjugated; blocked with BSA
